# Multiomics dissection of the CO_2_-dependent fast growth of *Picochlorum celeri*

**DOI:** 10.64898/2026.09.27.753040

**Authors:** Yasin Torres-Tiji, Thayne Ekness, Devin Karns, Camilo Posso, Lye Meng Markillie, Kent Bloodsworth, Nathalie Munoz Munoz, Marina Gritsenko, Daniel MacLaughlin, Kaelyn Carpenter, Morgan K. Hampton, Natalie Furrer, Alaina LaPanse, Hugh Mitchell, Vladislav A. Petyuk, Niaz Bahar Chowdhury, Abby Jerger, Doo Nam Kim, James M. Fulcher, Rosalie Chu, Ronald Moore, Vanessa L. Paurus, Priscila Lalli, Josie Eder, Ernesto S. Nakayasu, Paul Piehowski, Angela Cintolesi, Jeremy Zucker, Alex Beliaev, Matthew Posewitz

## Abstract

With a sub-3-µm cell and a 27-Mbp diploid genome, the small but mighty *Picochlorum celeri* doubles within three hours and exceeds 30 g m^−2^ d^−1^ outdoors with CO_2_ supplied. In climate-simulating photobioreactors, productivity declined from 39 g m^−2^ d^−1^ under 2.25% CO_2_ to near zero in air and resumed within hours of CO_2_ restoration with photosystem II photochemistry largely retained. We profiled the transcriptome, proteome, phosphoproteome, ubiquitinome, acetylome, metabolome and lipidome, including the first site-resolved green-algal ubiquitinome. In air, the Rubisco large subunit tripled to 7.4% of protein while its two small-subunit isoforms, 70% identical, exchanged near-reciprocally, a novel CO_2_-dependent switch that we propose retunes Rubisco to low CO_2_. Photorespiratory enzymes increased in abundance whereas proteins involved in external nitrogen assimilation decreased, consistent with increased reliance on internal nitrogen recycling as carbon fixation became limiting. Transcript and protein responses were nearly uncoupled, with cytosolic ribosomal proteins declining despite increased transcripts and plastid ribosomal proteins spared. Phosphorylation was extensively remodeled, as were the lysine modifications ubiquitination, acetylation and CO_2_-dependent carbamylation, where a CO_2_-competition assay identified 86 bicarbonate-protected lysines, including RbcL K252. CO_2_ limitation therefore imposes a reversible growth arrest that reduces cytosolic translational investment while preserving photosynthetic capacity for rapid recovery.
