## Supplementary File 1 for "Multiomics dissection of the CO_2_-dependent fast growth of *Picochlorum celeri*": file_manifest.tsv

Reference	File	SHA256	Description
Search database	references/2026-06-11-decoys-contam-Pceleri_fullproteome_nonredundant_v3.fasta.fas	57a895b7105db759553e56fe5a3d6aadb5b7599f54bf52dd40f9fdaae006a644	Actual database with decoys and contaminants, excluding human ubiquitin and NEDD8.
Nonredundant proteins	references/Pceleri_fullproteome_nonredundant_v3.fasta	738f0d07b6d89112be94617d684c1de361dd94dd547f35043009221a88a91418	P. celeri target proteins before contaminants and decoys.
RNA alignment genome	references/unified_genome.fasta	447ca28147861c70a30645433a5a7e7156859a462dbb210a0796ca40fa02daa1	Unified genome for RNA-seq alignment.
STAR index annotation	references/unified.gff3	e81e1bf4e8d01b58ea67c279d8dd9ccfe89813fd50e4ddd807eaec6c8defd73f	Annotation recorded in the STAR index parameters and alignment log.
Fragment-counting annotation	references/unified_v3.gff3	b689bbe658a080bf95bcef4b952a6b3184eb736d8b37a89351931e0f876eb6fe	Revised annotation recorded in the featureCounts command that produced the published count matrix.
Allelic pairs	references/allelic_pairs.tsv	3e1853202c1e04e08bbd0d75d21dc14ba086d387df9d2550b92b501f2e2020bf	Pair map used to collapse allelic transcript counts.
Unpaired genes	references/allelic_pairs_unpaired.tsv	b03c8503d14080924b979f40c6455ade129c5602dc90eb4814f08398dc4f364a	Unpaired alleles retained in the nonredundant reference.
Protein-to-gene map	references/id_map.tsv	e66e73803130ae1f1be333cd0b98e090758ab9eea58ed7aff8ca45c51de52bfb	Map of protein models to collapsed gene identifiers.
Gene annotation snapshot	references/annotation_v11.tsv	d89e58700ea2876687cf2cca208c12012efda68327fc7e348d8ebc14ff63f29b	Annotation snapshot used by the published result tables.
Curated gene sets	references/pceleri_air_co2_custom_gene_sets.gmt	ddb5138ada326e382040c694bcf487ac182f3136a9b28064f89b8051d4acb4e9	Curated pathway memberships used by the enrichment analyses.
Gene DNA sequences	references/gene_sequences.fasta	ed584ae6c7ef9ddc093d24713c7d8823eada3fea75e72ea330081f01f578f2b2	Genomic gene intervals extracted from unified_genome.fasta with unified_v3.gff3, oriented 5-prime to 3-prime on the gene strand and including introns. This is a derived convenience file, not the RNA alignment reference.
Displayed gene names	references/display_names.tsv	1d133e21de2cc7fcdd3f32ce96040d040387486d7050981623309024f44243d6	Display-name assignments and their source codes used by annotation_join.py, applied after the v11 annotation snapshot.
Curated name overrides	references/curated_gene_names.tsv	7859e373f4ef28c8eaf379aa301cce07dbdbdda972986993b5660051d0d45f9f	Gene-name overrides applied after display_names.tsv. Only the gene identifier and assigned name are included.
Published annotations	references/published_gene_annotations.tsv	0e480f19398e901fa0168e05e36f64b000bd7cd5b64956c25f99c77416839d06	Exact gene labels and descriptions appearing in the published result sheets, keyed by data set, sheet and stable identifier. These include inherited predictions and are not all experimentally validated functions.
Original Dual-PAM export	measurements/Dual_PAM_original_export.csv	cff39189ae83e3adfab842c600eec500786dda284bdf0041425a7c28969681aa	Unmodified instrument export, including all recorded channels and acquisitions. The 28 selected culture curves are identified in Data Set 1. Instrument-derived PSI values are not reported as biological results.
RNA_counts_18	model_inputs/RNA_counts_18.tsv	fa1e5c714ca36960968497f9042771473aee2072c3136d632d3c9b1483e7d4c4	Allele-collapsed nuclear gene counts for all 18 libraries before the DESeq2 total-count filter. These integer fragment counts are the model input.
Protein_model_18	model_inputs/Protein_model_18.tsv	6778a6ba0a3b4bed4d45bb6fb1b846460c6c9d9229612cea1c3cb7374af17e6b	MSstatsTMT summarized log2 protein-group abundances for all 18 samples, including missing estimates. Protein-model parameters and contrast are described in the main Methods.
Phosphosite_model_18	model_inputs/Phosphosite_model_18.tsv	3abb8ba26ea4eab4d479d1fb3dd1322ec3756573301cf08a0f888ef8f4ae858d	MSstatsPTM summarized log2 site abundances after model-based imputation for all 18 biological samples. Contaminant rows are retained as preprocessing inputs and are excluded from the reported biological results.
Ub_site_model_18	model_inputs/Ub_site_model_18.tsv	cff2072b46c6eef2ad08940377bf82b12b491a8a96e328bfa1d66e6aa4787951	MSstatsPTM summarized log2 site abundances after model-based imputation for all 18 biological samples. Contaminant rows are retained as preprocessing inputs and are excluded from the reported biological results.
Acetyl_site_model_18	model_inputs/Acetyl_site_model_18.tsv	b7fc4f23d17b87632728e202a99d747e319976ce2a380e20f07a5fcd177ca08a	MSstatsPTM summarized log2 site abundances after model-based imputation for all 18 biological samples. Acetylation uses the NaCl-control halves only. Contaminant rows are retained as preprocessing inputs and are excluded from the reported biological results.
PTM_protein_model_18	model_inputs/PTM_protein_model_18.tsv	b41c0c704dc0c4a6f4de531c84f7da01a5687ef5c40d8713e2bff9fd296a3529	Shared MSstatsPTM global-protein summarized log2 abundances used for protein adjustment in the phospho, ubiquitin and acetyl analyses. This summarization is distinct from the MSstatsTMT protein-group table.
metabolome_raw_18	model_inputs/metabolome_raw_18.tsv	1cc5ee5843e96816ac3e8dd37a7cc113287bcbe84ceef126508fb5ef84c457c8	All 18-sample metabolome log2 feature intensities before PQN. Feature IDs link to the published results. Rows before the final reporting filters are retained to document normalization inputs.
metabolome_pqn18_18	model_inputs/metabolome_pqn18_18.tsv	33a6ce5bff68404357281379659bf531a250617e9abf82c69f82e41cb7caa011	All 18-sample metabolome log2 feature intensities after platform-specific PQN across the 18 samples. Feature IDs link to the published results. Rows before the final reporting filters are retained to document normalization inputs.
lipidome_raw_18	model_inputs/lipidome_raw_18.tsv	b666c7ddaee13b81a94288945ebdd0584a47c68a41b8128eba04cabe02d5a08a	All 18-sample lipidome log2 feature intensities before PQN. Feature IDs link to the published results. Rows before the final reporting filters are retained to document normalization inputs.
Competition_ratios_18	model_inputs/Competition_ratios_18.tsv	208310b42f7cfb2dafddaf6358728c580fba1663c8b8891cc3d469a69c0d88e3	Per-site log2 NaCl/bicarbonate ratios centered on the median of the homocitrulline population within each of the 18 paired lysates. These are the inputs to the grand-mean limma model with plex as a covariate. Missing values are blank.
sample_map	model_inputs/sample_map.tsv	9d6d5a5679496d8dbeb8a143ae1f3ba5c9edbf250faf61843c73824c2b8dfedf	Sample identifiers, input definitions or exact correlation statistics accompanying the published data tables.
input_index	model_inputs/input_index.tsv	e393a85268505cdca6027ba33b3cfe8784a695f7d0ed3cb183a6c7281e3411bd	Sample identifiers, input definitions or exact correlation statistics accompanying the published data tables.
transcript_protein_correlations	summary_statistics/transcript_protein_correlations.tsv	04d10f7fc9eb4eebc6dd0726f2d8473a6c6208c45c650f71e4f5f1b316310ed4	Sample identifiers, input definitions or exact correlation statistics accompanying the published data tables.
