## Supplementary File 1 for "Multiomics dissection of the CO_2_-dependent fast growth of *Picochlorum celeri*": input_index.tsv

File	Rows	Sample columns	Original source file	Original source SHA256	Description
model_inputs/RNA_counts_18.tsv	7407	18	gene_level_counts.tsv	8b95f3c77812f39f3893c012ad5e19e5acc3567b1840d339381a222567cea3c7	Allele-collapsed nuclear gene counts for all 18 libraries before the DESeq2 total-count filter. These integer fragment counts are the model input.
model_inputs/Protein_model_18.tsv	6259	18	proteome_protlevel.tsv	b1ce206c7be5ebcbd6401c479bc0d8b62107d584a63e4937efc9eadec03ee321	MSstatsTMT summarized log2 protein-group abundances for all 18 samples, including missing estimates. Protein-model parameters and contrast are described in the main Methods.
model_inputs/Phosphosite_model_18.tsv	29416	18	ptm_protlevel.tsv	902bcaf11b41c371a32ba57641a9207303724ae6c5613cee1f93c49a304b9a78	MSstatsPTM summarized log2 site abundances after model-based imputation for all 18 biological samples. Contaminant rows are retained as preprocessing inputs and are excluded from the reported biological results.
model_inputs/Ub_site_model_18.tsv	4772	18	ptm_protlevel.tsv	b131e53e2d92aca977dbd4d1e40cc254c4b8d07401f2df922497f5ce57a11452	MSstatsPTM summarized log2 site abundances after model-based imputation for all 18 biological samples. Contaminant rows are retained as preprocessing inputs and are excluded from the reported biological results.
model_inputs/Acetyl_site_model_18.tsv	4688	18	ptm_protlevel.tsv	d13251c6799fafcd2fede186e8e6e83acef33f20eab10b20a6f6eec38ebce503	MSstatsPTM summarized log2 site abundances after model-based imputation for all 18 biological samples. Acetylation uses the NaCl-control halves only. Contaminant rows are retained as preprocessing inputs and are excluded from the reported biological results.
model_inputs/PTM_protein_model_18.tsv	6215	18	protein_protlevel.tsv	930f9955275e165a0694adf2f7afa8d323dc61a55a767f784400a80923fec4ac	Shared MSstatsPTM global-protein summarized log2 abundances used for protein adjustment in the phospho, ubiquitin and acetyl analyses. This summarization is distinct from the MSstatsTMT protein-group table.
model_inputs/metabolome_raw_18.tsv	118	18	metabolome_log2_raw.tsv	c9847194b339e8f7db6ec4fd64ab299ee3d8d856f6bd861fe7f54ad8f456a5d5	All 18-sample metabolome log2 feature intensities before PQN. Feature IDs link to the published results. Rows before the final reporting filters are retained to document normalization inputs.
model_inputs/metabolome_pqn18_18.tsv	118	18	metabolome_log2_pqn18.tsv	bb5334dd9c78f73e585ae556d55a1b8ef9a507d7120af01df5310d85f14d1f34	All 18-sample metabolome log2 feature intensities after platform-specific PQN across the 18 samples. Feature IDs link to the published results. Rows before the final reporting filters are retained to document normalization inputs.
model_inputs/lipidome_raw_18.tsv	271	18	lipidome_log2_raw.tsv	eb6cffec9b3771f9d7780f51d52f225ee2edd2c8ce260fd974f8b3b7487fd386	All 18-sample lipidome log2 feature intensities before PQN. Feature IDs link to the published results. Rows before the final reporting filters are retained to document normalization inputs.
model_inputs/Competition_ratios_18.tsv	2777	18	protection_audit_delta_matrix.tsv	9f1a5912e9516ebfea19075adc67d949f24c65ccfdb78b105332b81e5f8c4f14	Per-site log2 NaCl/bicarbonate ratios centered on the median of the homocitrulline population within each of the 18 paired lysates. These are the inputs to the grand-mean limma model with plex as a covariate. Missing values are blank.
