## Supplementary File 1 for "Multiomics dissection of the CO_2_-dependent fast growth of *Picochlorum celeri*": metabolome_pqn18_18.tsv

Feature ID	B1_AIR	B3_AIR	B4_AIR	B1-1	B3-1	B4-1	CA3_2	CA3_3	CA3_4	CA4_2	CA4_3	CA4_4	CA7_2	CA7_3	CA7_4	CAII_2	CAII_3	CAII_4
3-Amino-2-piperidone|GC-MS	-10.317804197342433	-10.355438819667262	-9.97059974692468	-10.202005198446022	-11.317261451066672	-9.851929283064353	-9.573881212859172	-10.755788976738184	-11.0324612976375	-10.127127680931624	-11.473848456420642	-11.72168130587961	-9.939517813862436	-11.262485701238235	-10.934310803697231	-10.253073536722692	-9.79715909760563	-10.053640257907732
3-Phosphoglyceric acid|GC-MS	-8.908369796082726	-7.607725967603466	-8.368678834917606	-8.19424973207567	-8.152409996985508	-8.368894488525052	-8.491103494884166	-8.154254062575827	-8.759792903471352	-8.995597460220715	-8.895743681953677	-7.904880334881295	-8.735785174329285	-7.887159169644574	-8.150324299343472	-8.875682369458765	-8.212339372523974	-8.615063783952113
4-Aminopentanoic acid|GC-MS	-8.539259209621221	-9.712030150057275	-8.683714437678349	-9.620837654830098	-10.646796703100398	-9.799317091369115	-8.854776176933619	-10.49872110729409	-9.68662655080538	-10.021160719556738	-10.806958026800483	-11.251029173504447	-9.525260152698245	-11.30895294475418	-9.471187299700484	-11.742960363559169	-11.362833209378666	-9.273418116993302
5'-Methylthioadenosine|GC-MS	-13.62180492590225	-14.600209643938555	-13.95128151921286	-11.856993350676728	-11.962564671660838	-12.355200063110068	-11.519898463463736	-14.387564791904932	-12.341056720181587	-12.515814313709326	-13.628858682148266	-12.965494535614068	-12.364043759419651	-12.466116938821283	-13.422795799697807	-12.036111427849098	-12.619054007358246	-11.894503974806929
Adenine|GC-MS	-11.93049440225856	-11.872122046634	-11.821792295996897	-10.909957250923636	-10.974056382200777	-11.03210570002014	-10.871505787514344	-11.038117102833263	-11.127454005419628	-11.14421400580715	-10.912523208409498	-10.599860797534504	-11.056297489936693	-10.76669909983179	-10.883414724343323	-10.798794457127029	-10.96221413771093	-10.501942926789187
Adenosine|GC-MS	-11.717261636844151	-12.806564544491078	-12.041357736197757	-10.435122571057164	-10.897094029533802	-11.104596172180235	-10.092124915981811	-10.99648428355701	-10.651016381864329	-10.113083771360564	-10.607696379054673	-10.998791800609936	-10.096704827797838	-10.596324591146113	-11.13193160765101	-10.42269408998394	-11.230987525365348	-10.94347428021361
AMP|GC-MS	-7.288575044557299	-8.605288612969215	-7.256489808113036	-5.749744056562428	-6.414303189192223	-6.8645975229759495	-5.957089153108858	-7.117573332222557	-6.73512129143777	-5.865459956583592	-6.849632952875414	-7.430785036800918	-6.144033561956622	-6.267814395915507	-7.022202276155359	-6.408606257136784	-6.208490703291012	-6.39224963915241
alpha-Tocopherol|GC-MS	-10.292409957470271	-10.882751850255548	-10.47015014336219	-10.900807472039723	-10.538208810803267	-11.603331944579262	-10.921302467098332	-11.097227654734716	-10.857919847304652	-10.735881624832384	-10.591701226529	-11.771817801350323	-10.98312505615714	-10.442592681559342	-12.90389327338725	-10.3635427979593	-10.937811402704202	-11.069134133001626
2-Oxoglutaric acid|GC-MS		-14.01328025026956		-13.236413858342685	-15.483128022105042						-15.289606489556686					-15.845165857496346
alpha-Linolenic acid|GC-MS	-8.524776210675771	-8.471123426014547	-8.369077265562675	-8.732854974184303	-7.990434117185187	-7.927897785394829	-8.557719255303873	-8.043475719477783	-8.175004896569256	-8.181646524092349	-7.339846060456923	-7.42878308374888	-8.506410523617445	-7.861820489154645	-8.335332236738482	-7.935954047080805	-8.53968015289365	-8.93884921137703
sn-Glycero-2-phosphate|GC-MS	-12.681811229035295	-13.301961610280197	-12.474753980387588	-11.48387129876491	-11.314452454297816	-11.53034166404943	-12.4315378131171	-12.261717740728452	-12.63163129689908	-12.039722657837444	-11.71349490703106	-11.616727220119683	-12.277831640066728	-11.64199678493732	-12.435337703625482	-11.995250314382458	-11.970671031372516	-12.567338721985235
Citramalic acid|GC-MS	-10.886421222136445	-10.452170674028856	-10.498523972024069	-11.081316769991172	-9.992931917502167	-9.837382653967689	-10.651832477921523	-9.734449121263651	-10.22309071076926	-11.046551827516645	-9.358647233130135	-8.78312457636208	-11.196109778267868	-10.150604169127876	-9.871906095887002	-10.486818749209911	-10.630670392910783	-11.286936192992966
Citric acid|GC-MS	-9.392368459666852	-10.708622121735086	-10.431723840288152	-8.884785222111532	-9.360917407094911	-9.416862767498044	-8.338822427264526	-9.36860717990534	-9.466403498490374	-9.23035466013464	-10.427027200686696	-10.576943467815802	-9.54576595447297	-10.182055660701756	-10.33443473869754	-9.9840624569832	-11.685000636889336	-10.164699290218596
Dehydroascorbic acid|GC-MS	-7.893456860556066	-7.638940000718999	-7.726403301874208	-7.687560330569237	-8.405007814581307	-8.2124332595924	-7.143947897294048	-8.123473427680006	-7.361672564873483	-8.115357138375181	-9.213153553682794	-9.758371896085515	-7.912175252170106	-8.720271261420052	-8.159604326977735	-10.061852154296158	-9.04495309699395	-7.3892827660689635
Dehydroergosterol|GC-MS	-10.826621016013496	-11.064633062668875	-10.68436967320086	-11.122615154369605	-10.553753100115674	-10.378198518899904	-10.516850187199015	-10.563806185650346	-10.730312689032017	-10.031935253451891	-10.303423439626991	-9.91255582100377	-10.799043335485422	-9.89916010889815	-10.57766943798982	-10.50340323335358	-10.423191514847964	-10.95227447593392
Ergosterol|GC-MS	-8.889616461383255	-8.33573883621504	-8.96354597184771	-8.110639796064056	-7.635458933440854	-9.492630518933296	-8.66241445448724	-9.176958024647098	-8.215904670472437	-8.357923628434555	-7.880024743070491	-8.492935003610071	-8.099176888849067	-8.560392515785207	-10.429947767985624	-7.66090180988771	-8.915830976479576	-8.393783804260059
Fructose|GC-MS	-11.923319696698623	-12.69344943109599	-12.46652238528583	-11.907541918070606	-12.858805893788402	-13.021025342800025	-13.21756664666744	-12.838003052423849	-12.869272983493577	-12.630580675187192	-12.40133977714312	-11.711035091951418	-12.632981687158976	-12.189128726640051	-12.18151281665347	-13.326779622084032	-12.9838371885316	-13.257644753355144
Fructose 6-phosphate|GC-MS	-13.622690333378888	-13.06853518363835	-12.705206593677426	-14.534413720234236	-14.433905176153772	-14.318591802836291	-13.82748054499582	-13.435341032416725	-13.562066365375424	-15.173593759093364	-15.275541448647193	-13.623925570716318	-14.875024107557742	-13.759707011594625	-13.606346113933611	-15.178841080144954	-13.93908094237382	-13.759750965737918
Fumaric acid|GC-MS	-10.24201145611745	-10.438200093826234	-9.974816123534875	-9.055954955673098	-10.16554463016504	-8.962246816079842	-8.316140561334695	-8.284591648325323	-8.270460179219631	-8.317641856147024	-8.411434645557167	-8.251257687317288	-7.876121359155689	-8.292439842684766	-7.9141512173089374	-8.862533646492132	-7.774681831993545	-8.183512808255816
Galactinol|GC-MS	-8.517637928424378	-11.016682021491542	-9.93144716710136	-9.450818527188504	-9.519768310721384	-9.50454162447007	-9.923540336237316	-10.319380522129524	-10.681018974088206	-9.954667212962056	-10.04929841273319	-9.982798588468428	-10.041910988311155	-10.195073569342664	-10.289126310400816	-9.69039289608207	-10.009181345198234	-10.198952498156714
Galactonic acid|GC-MS	-13.95074786485758	-14.315659101872438	-14.372083777701484	-12.39507421833107	-12.947589725571332	-12.94993446956288	-12.457074823673128	-13.2439674105556	-12.993549256606546	-12.48468104222472	-13.039691488899814	-13.488330030871548	-12.548418186470776	-13.183308432473645	-13.075864717237778	-13.03969572666269	-13.07447200880216	-12.41730211267258
Galactose|GC-MS	-13.157295972696527	-14.2036807747003	-13.335421332933814	-13.2781876715027	-13.661867515414311	-13.348265455924214	-13.920143477710448	-13.902411704624974	-13.85262991729082	-12.60249630519977	-12.928398312984442	-13.492493723717695	-13.624154626765254	-14.12810134870044	-13.654235978713752	-13.618631761412075	-14.16465087625842	-13.281979949756415
Glucosamine 1-phosphate|GC-MS	-12.29063188346516	-11.580596176010555	-11.530743538921683	-11.270885689668786	-11.032810950936067	-11.063839688356898	-10.970846590749776	-10.86990952203278	-10.851233188508944	-11.298150771759174	-11.171254226593602	-10.601200466875095	-11.303490332117113	-10.889034205333733	-11.107130371689298	-10.831303622965192	-10.88076043404857	-11.097615102038732
Glucosamine 6-phosphate|GC-MS	-12.759695319873709	-12.341056218472534	-12.499388071328832	-11.90577439773107	-11.486326629476926	-11.749813311040262	-11.257913431458864	-11.400639674705522	-12.047553522346934	-11.61765235725836	-11.209423536532368	-11.032872133073916	-11.39384585465122	-11.666371953564024	-11.626889654925622	-11.724220515035224	-11.530362330015508	-11.70276090981547
Glucose|GC-MS	-9.95325173951714	-10.49532393790238	-10.068675721469258	-9.684612970302002	-10.79758149506408	-11.23549073237541	-10.964266413530137	-10.889665530323594	-10.621334399937885	-10.818595526415931	-10.82081198529542	-10.017150612156346	-10.711386309419051	-10.396073647629612	-10.446152611299423	-11.18891839981291	-10.750328352018595	-10.625175959818362
Glucose 6-phosphate|GC-MS	-8.956728510524046	-8.298123255542832	-8.12891545324111	-9.692926744946444	-9.64500262067362	-9.80660432477259	-9.18476964275536	-8.737890497029852	-8.825756065352907	-11.043491471532146	-10.85177888997403	-9.072381333399727	-10.511147490172092	-9.26431761340485	-9.036695747760175	-10.828657080935102	-9.331279846975168	-9.237416207861845
Glyceric acid|GC-MS	-13.654816148550529	-13.227405734545354	-13.354072517295464	-14.490370125129166	-14.620794154187866	-13.055891883459164	-13.27659588486693	-13.104148062846724	-13.553523782405524	-13.708809659592696	-13.025399046245528	-12.415696055033298	-13.679024023546468	-13.322100178051532	-13.159271572946992	-13.331334598017746	-13.59977509246664	-13.399161087198426
sn-Glycero-3-phosphate|GC-MS	-5.417867396031272	-5.729362522291846	-5.277770947482135	-5.235108382336952	-4.599163668701668	-4.542830614353275	-5.528422683441539	-4.8203275586708045	-5.369705318423828	-5.08409566309032	-4.252745941327072	-4.442085334897184	-5.364046068942657	-4.315574654427581	-5.537197817016997	-4.5591601814534295	-4.742943400783256	-6.074925316860864
Glycine|GC-MS	-7.959991702011388	-8.026175300834801	-7.97037828494391	-7.819475589174266	-7.379694241944247	-7.971532460204055	-7.388237610836967	-8.006746034896809	-7.693292908827645	-7.802933440046157	-7.977761564366702	-8.05712175554043	-7.625933056873921	-8.234125993403545	-7.796853764912418	-8.037466546514073	-7.693411650778145	-7.066560735147604
Guanosine|GC-MS	-11.879778359275257	-13.057040536068316	-12.123472957451217	-11.026550507167135	-10.723496961290524	-11.082240799931158	-10.734020031295666	-11.087308461862335	-11.381754742488818	-10.56779759826224	-10.574324165991932	-10.821278007935575	-10.937832003120558	-10.52128738862849	-11.18886827334532	-10.256156812455028	-10.47509337408778	-11.293804239359869
GMP|GC-MS	-15.659007172497809	-17.171807197840433	-16.428241651269158	-14.098052862903163	-15.341974470048498	-15.253086242549063	-17.376360455124736	-15.770939918439836	-18.530698288568367	-16.282993411406427	-15.738428091357903	-15.685243990260682	-18.414927107436267	-15.669862765119625	-15.454870307335334	-17.29338266283219	-15.638585585058289
Alanine|GC-MS	-2.5455747335309256	-2.0566390289410887	-2.1966067110357623	-2.6730778190610933	-2.992413122847017	-2.8065583339008424	-3.1253942256096874	-2.777566893895752	-3.053956836948558	-2.981158466234291	-2.3515466973939536	-2.8105176813227306	-3.029880260742928	-2.707866084276742	-2.57248786459425	-2.8123010525363377	-2.8630966542112177	-3.298511071696805
Asparagine|GC-MS	-7.297792064626528	-7.113409299800236	-6.784427194574038	-8.308039919555485	-7.028865912422567	-7.045477923865268	-6.162917420710005	-6.850545498199779	-6.254724738290471	-6.347323751110069	-6.970756691636279	-7.458681689305225	-6.093950897228956	-7.066097162122843	-6.652239554591718	-6.541994323435717	-6.374944769880242	-5.61224392805117
Aspartic acid|GC-MS	-4.564168332628702	-4.077572544521612	-4.522913624182721	-5.615848631007606	-5.7126264396915225	-5.178441256480665	-4.663227827375942	-4.743992866211059	-4.426117882426002	-4.388633964177138	-4.424897835979927	-4.901510724172117	-4.510831995295718	-5.011542668549163	-4.218222757821398	-4.22014059122332	-4.2551244170001645	-4.611533058611085
Citrulline|GC-MS	-11.420921201195624	-12.08924410932578	-12.17061277193488	-10.054220529517984	-9.970901285104546	-8.952305923044875	-8.476646175891911	-8.795760462442969	-9.330418089833012	-8.391713367918632	-7.971425667572304	-9.158264575704196	-8.369484089070701	-9.144793783793006	-8.506595082147578	-7.565610308425944	-7.423449640151037	-8.213062070045236
Glutamic acid|GC-MS	-4.105018404874805	-3.3418230129120983	-3.7747325459814527	-4.808315998417659	-4.011987468581684	-3.9393418887685887	-3.958268081231174	-3.707117049625497	-3.783500935687178	-3.944927000516164	-3.6495375528958176	-3.903056106279107	-3.971482707184201	-3.863013980430365	-3.622849711716786	-3.975556549360229	-3.842074975615466	-4.1673531970045365
Glutamine|GC-MS	-6.4968051206331925	-5.935763670135302	-6.075385536501073	-6.131151764072468	-5.178655030044995	-4.69840187540388	-4.763276247832445	-5.22852391385575	-5.233945823475805	-4.461491349889914	-4.516769001963338	-5.346760729657995	-4.476084001183338	-4.846802662230539	-4.768251810380364	-4.798987277300787	-4.9163694603446615	-5.097574503993913
Linoleic acid|GC-MS	-8.527949675943274	-8.366472850365469	-8.369398699573711	-10.380899045792946	-9.81800943438834	-9.94017218779646	-9.750600850567093	-9.163165421201231	-9.085662133756216	-10.046936822946211	-9.32180015281656	-9.176586953672942	-10.259063063988464	-9.300815942546986	-9.754027700951738	-9.3449183724539	-9.02144066691424	-9.423328700276866
Isoleucine|GC-MS	-8.314578974482634	-8.736517624396367	-8.721086447022973	-10.649031536523388	-10.421423008823336	-9.570721649711322	-7.690006024920887	-8.995858249604256	-7.500692238417181	-12.942079679158072	-10.608853879658191	-9.46416810143226	-9.795865013784006	-9.349939680789795	-9.323897966046683	-9.337146584587314	-10.148441757609271	-6.10188331996727
Leucine|GC-MS	-9.785399444299326	-10.697004096895132	-10.499716871990849	-10.257662596896218	-11.75843797499303	-14.996317593938429	-11.605974056650544	-11.321191858433266	-10.823637748426924	-15.989745055537403	-17.355888682500417	-11.600189642570378	-16.969630575040185	-11.661193537186824	-11.796570688954008	-13.271136296811752	-13.762313062035568	-9.202809109882644
Lysine|GC-MS	-8.10867921302136	-8.138290984207995	-8.21756879219049	-7.073010582814411	-7.285455202498994	-7.306407594041596	-5.924735419792458	-6.078495863342043	-6.031641919388305	-6.506788079352047	-6.331772140659544	-6.572649227095496	-6.230732045660608	-6.414080580272561	-6.272072049184924	-6.211033085311075	-6.04116221592603	-5.867573886205707
Mimosine|GC-MS	-7.518274890228028	-8.02384588752525	-7.8158825984967715	-9.361121270903263	-10.934125996384584	-8.269093450172855	-7.810928961595449	-7.655510543484451	-7.164472756587684	-7.56057202520445	-8.479318484347917	-8.71519700972519	-8.619603540291855	-8.34343885717853	-7.819345335226817	-9.154016047976024	-7.813835745982312	-8.104697172756449
Ornithine|GC-MS	-8.80394852824374	-8.403954236165585	-8.366371002994569	-5.897693301353988	-6.178220676158314	-6.162747822970441	-6.287563831951422	-6.659576434023811	-6.914001871191911	-6.546738046061007	-6.095991514529492	-7.018254767518116	-6.413748373541339	-7.061785426571192	-6.613552328416431	-5.659038768175057	-5.771601129281936	-6.119545753538866
Phenylalanine|GC-MS	-9.535090980610692	-9.500125514295805	-9.284084476733335	-10.538455758563256	-10.324095406265696	-10.228292919332407	-10.192913825451278	-10.35041922479609	-9.988660095126956	-10.398193755556854	-10.339690177248746	-10.270088283068308	-9.813010543818317	-10.1917498342775	-9.796234489344604	-9.83153104358228	-9.232266953759265	-8.851507106890864
Proline|GC-MS	-4.546766206698834	-3.6820150620470007	-5.0007299856593725	-5.056619989308546	-6.353466798648155	-6.688329503642696	-3.257700793380512	-4.409641215149363	-2.955825928648935	-7.745612240976136	-5.754350924201788	-5.676800193476739	-5.777708684460227	-6.19277103013631	-6.356546082939842	-4.8645948598602375	-6.008355660209438	-3.054406890702041
Pyroglutamic acid|GC-MS	-4.360648671136682	-3.584909889430536	-4.059259149919647	-3.544995224658149	-3.568639425851396	-3.8176143222742023	-4.256433994348242	-3.90917077458829	-4.268144674133153	-4.106108493462104	-3.542855591582216	-3.815279563887777	-4.182945192633035	-4.006620240795102	-3.729393647011708	-4.133214754714659	-4.104015140691878	-4.870077840844958
Threonine|GC-MS	-6.091147333246345	-6.092161573088203	-5.888758039651078	-11.568596132096731	-8.392435944611634	-7.781631511158822	-7.326479068286992	-7.657075027683049	-7.050117248613603	-7.921373595743613	-7.91845726111396	-8.118921802533274	-7.2492116236651425	-8.220217993575064	-7.696436211912089	-7.6824758613033	-7.412895796874299	-6.38944505607325
Tyrosine|GC-MS	-8.04097236737095	-8.258423560442047	-7.872113966015689	-9.021400434079084	-8.93537020414887	-9.00567337422441	-8.87307942966879	-9.03316051225263	-8.585170422905145	-9.131600218522266	-9.003787135537614	-8.943164301244087	-8.524852733233336	-8.754775167115001	-8.560289900882962	-8.475932790457133	-7.987816630214096	-7.558310619891133
Valine|GC-MS	-7.962138858642018	-7.760918727328306	-7.624929741847195	-8.209075444337854	-8.277228645326057	-8.278940963913838	-8.619294075993245	-8.711051468117438	-8.294427893297064	-9.426981996141835	-8.458844045744382	-8.492115607283631	-8.262414128888066	-8.396510416601188	-8.394115989902826	-8.098425225363624	-8.452946150784273	-7.309846059908688
Malic acid|GC-MS	-7.448305091541107	-7.156963096304315	-7.764496560713791	-6.982805792137449	-7.45177036735733	-7.451808208509447	-6.961187210202511	-7.497085924120677	-7.093918806659705	-7.510202717001542	-7.592793306853559	-7.622632638678045	-7.090730392255866	-7.562738572663589	-7.070031240183838	-8.060269800195387	-7.145094852885267	-6.389912928224652
Mannitol|GC-MS	-8.437442316944177	-9.17417510782681	-9.146782397317937	-3.978812035082069	-4.196290140423884	-6.989861963081528	-9.690258027068356	-10.403230908084966	-10.03203839784632	-10.428168978354677	-10.486878465810769	-10.705046142044562	-10.47818278973685	-11.093608808172226	-10.500584885278592	-10.055547663699135	-10.348535222029206	-9.838440620822618
Methyl alpha-linolenate|GC-MS	-10.169967619783955	-11.172684453891572	-10.325189878268109	-10.00843655070017	-9.618081483088238	-9.767725479122452	-10.588888663640068	-10.569284750386736	-10.255545515540808	-9.551948948197984	-10.506174965244451	-9.943023169828598	-10.329404747121004	-10.101704041061843	-11.482892030074057	-10.32540931419612	-10.305616747626733	-11.161046615331257
Methanolphosphate|GC-MS	-10.132568336230175	-10.28134251841243	-10.236010596579105	-9.369703170546302	-10.302220165745956	-10.343413171237904	-9.187755756063796	-9.587937650825769	-9.103950859673208	-9.664724926208782	-9.930226518469778	-9.922153941983233	-9.245543969065873	-9.76035220687252	-8.8957914331206	-9.97602562840438	-9.611165834422804	-7.732214554567334
Myo-inositol|GC-MS	-7.377642158429696	-7.117949802517496	-7.099947694989851	-5.145347288302624	-5.381909162749655	-5.246672551611327	-5.020128371715596	-4.955250738241458	-4.94599972020238	-5.432122772477115	-5.318355553420454	-5.46687951536314	-5.283080271862064	-5.1321600894015935	-5.292350959795717	-4.775461322064186	-4.585139624202284	-5.068447988993976
N-Acetyl-mannosamine|GC-MS	-12.91890034856006	-12.258698449056055	-12.162992817740388	-12.582322733610368	-13.16409057633966	-13.291036958310997	-12.55185845348897	-14.215338482758542	-13.234824114338569	-12.914599841760658	-13.6381115280319	-13.945497244463215	-12.571254447439363	-13.293978625270006	-13.076386831111028	-14.65336459894966	-15.704347422569713	-14.401482572599164
Oxalic acid|GC-MS	-13.00899863626004	-12.565665779848835	-12.731982704847372	-12.087833741321411	-11.572282443204486	-11.199933123007334	-12.38221628965143	-12.04433133641558	-13.068500507906188	-12.659531849279116	-11.71017387166106	-11.177177399388349	-11.7726921333289	-12.111848794392085	-12.111743411596214	-12.44940813334029	-12.606980800186712	-13.626174413810956
Palmitic acid|GC-MS	-6.205853073366835	-6.242455051228092	-6.015973547611922	-6.702490537411661	-5.666700921277892	-5.963646252790334	-6.734978336346781	-5.976337595868299	-6.4012253281159	-6.373435461972846	-5.217991480413966	-4.8272486676749	-6.665391648260804	-5.590401255741179	-6.118587329551753	-6.116982482676226	-6.297285020224862	-7.145067657760147
Phosphoric acid|GC-MS	-5.684519011658371	-5.4198366608795965	-5.66203037315262	-6.284818578939322	-5.786578259714841	-5.356859670697427	-5.957642931410233	-5.5157111788727065	-6.005730711041767	-5.544006733662809	-4.967124831135587	-5.167254341283573	-5.804863657866005	-5.137755819219486	-5.607278490952968	-5.442629946346397	-5.497350708831264	-6.107667388673151
Phosphoethanolamine|GC-MS	-10.110976493999512	-10.311364082498326	-9.934672713825078	-8.969560967183986	-8.836084908735755	-9.1506805033197	-8.4865253409039	-9.214189084638306	-9.041135786973364	-8.710496473034404	-9.000463130497373	-8.937957844584803	-8.725914149943284	-8.414324024157327	-8.978062798149463	-8.706518469448113	-8.828546893246346	-8.316510689238058
Phytol|GC-MS	-8.600215400316467	-8.994510255741647	-8.726700044903673	-9.41322332682923	-8.64018190272998	-8.663939110134553	-9.535245833046694	-9.22988906242642	-9.385994659566688	-8.524019736164258	-8.318334267728838	-8.227925442715023	-9.187730278668433	-8.279698385334198	-9.602368885249849	-8.410440769813947	-9.01593122388818	-9.957197051892187
Porphyrin-ring|GC-MS	-5.450209695706989	-6.143589853236467	-5.057024806854369		-10.252202800358992	-3.8950140329383496	-6.409216072538549	-4.578081554590431	-6.567321766476573	-5.398315020665207	-5.060642033495083	-3.1665623916040544	-7.41787366410862	-3.9660747851107865	-3.85268294047216	-6.600090237968769	-5.02922782447057	-8.25235700553547
Pyrophosphate|GC-MS	-12.316081340222588	-11.921409240327916	-12.54076660081575	-12.963921836765463	-9.392069290841956	-10.418423773820278	-11.10471674721538	-10.862051629208285	-11.476417710223352	-11.06121794793106	-11.22434265475612	-10.72262224159139	-11.058284627927277	-10.490720378309817	-12.36775610035748	-9.87753306877127	-11.175932288646914	-11.15456269225107
Pyrrole-2-carboxylic acid|GC-MS	-10.154044820322412	-10.319590273552825	-9.810130398954598	-13.36032647091458	-11.009531081769918	-9.703706657730958	-8.678747430819689	-9.100899538032142	-9.38645090444498	-9.234333906708112	-10.015678893771868	-9.81729591264608	-10.105162003850031	-9.33804359198612	-8.667629192572415	-9.953279533425013	-9.411728482805664	-9.115001302642478
Pyruvic acid|GC-MS	-12.888448055859046	-12.544074790431852	-12.272462694132072	-12.601042608743192	-13.123748133371905	-13.338742775089877	-13.162085212960148	-12.191613580582649	-12.343287444637363	-13.981947386045736	-12.852853262206164	-11.501744808492033	-13.123918722961545	-12.50605730849205	-11.62306501178827	-13.840875917726947	-12.8193470125279	-12.053179060626196
Raffinose|GC-MS	-10.964126436899935	-12.849172689487476	-11.233754476531214	-12.615647140245937	-13.05775777557937	-12.481047206436257	-12.06285997855212	-12.71214916014239	-12.093585729784472	-12.464629558201889	-12.571418303112456	-12.1590992065175	-12.090424896011209	-11.818244366881952	-11.383793576942423	-13.299642275229184	-13.088283697614177	-11.734113354876916
Ribose 5-phosphate|GC-MS	-12.529597717102224	-11.33275080376248	-12.448617877452682	-9.850163486219165	-10.74850773161985	-11.674280883324313	-12.185764977815882	-12.569162701565729	-12.316831145288608	-12.58356340944652	-12.543988616549298	-12.817346209898991	-11.289136250915671	-12.282722661936695	-11.822904092712635	-12.777864202743434	-12.532750742568645	-12.323395101826833
Ribulose 1,5-bisphosphate|GC-MS	-14.467197243062792
Sedoheptulose 7-phosphate|GC-MS	-11.011538189918111	-11.45065393367227	-10.5422401934718	-13.056719627160906	-12.821826723735471	-13.60827512586944	-11.694812557938938	-11.553833670192429	-11.496512996296618	-12.469905707011955	-12.392990499531743	-11.608306999246423	-12.007718380142784	-11.336556195662077	-11.269845419159148	-12.854703019056698	-11.861402323519744	-11.49497636815656
Succinic acid|GC-MS	-10.287711678471569	-10.327139197953311	-10.62350700615082	-9.985994904225734	-10.636652223919702	-10.359074665413605	-9.408415857085268	-10.16925552846634	-9.705648642003828	-10.121741871954582	-10.342726232463564	-10.491210127524164	-9.67482019197038	-10.294909238741624	-9.781227972679684	-10.66197947877695	-9.708001215703794	-8.998136028852738
Sucrose|GC-MS	-2.602751907461909	-2.008319126158981	-2.293993142003046	-2.9868322004171226	-2.167542681676148	-2.348028568665917	-3.439621638914613	-2.3865172383858426	-2.9698941158675534	-3.157923698734334	-1.8357422986426155	-1.2191950728629273	-3.279641748326682	-2.110103140642595	-2.319865678281244	-2.819357366795128	-2.683608511714721	-3.704107685334872
2-Amino-2-methylol-propane-1,3-diol|GC-MS	-6.379451275227689	-6.552599376288123	-7.065856916980128	-3.6440304717390033	-3.2478671080639674	-4.684803875393133	-10.291942870360074	-9.632445134757166	-10.625250117831436	-9.59835128042751	-7.851080923492449	-8.359336046436004	-10.265378922369935	-10.312730393448938	-9.94352125551862	-6.985661288044293	-7.946371925782232	-8.753153069018287
Urea|GC-MS	-0.1186692137841745	-1.5227616221186968	-0.9843353075023736	2.150390912827062	2.7441715738117547	0.8444787107140976	-8.278413193004079	-6.44621616276176	-8.371602111816191	-3.46706431332226	-3.35630584188886	-4.6437123110689615	-4.732758889241535	-6.023878738167528	-4.58030160401652	-2.8647509112954594	-4.120230763570674	-4.397362613842992
Uridine|GC-MS	-12.6394906021666	-13.49241943675925	-14.87390870399061	-10.394739585913756	-10.828492475193793	-11.270997622668538	-10.506829060582604	-12.050338707174818	-11.032706161157105	-10.148695327862765	-10.6444292421082	-11.292503817003755	-10.277083457745638	-10.803230287241224	-10.897536493353572	-10.372126638074908	-11.077486381526873	-10.545262842205156
4-Acetamidobutanoic acid|HILIC	-8.651247133426681	-8.01171959145608	-8.350374790444596	-8.339221461411896	-8.20790777413742	-8.19557600407076	-8.573419912724438	-8.635735398788675	-8.78514186531044	-8.191144756456083	-8.263006542159776	-8.386931526035617	-8.077851380912547	-8.503012229272954	-8.148397473652858	-9.046987237057564	-9.199987826970442	-9.182119261147252
Ala-Gln|HILIC	-9.110182663044643	-8.503987627504843	-8.225633178253586	-7.526451436107244	-7.144081260439849	-7.191358138221556	-10.61789105495841	-9.984715996278522	-11.269485701907357	-10.316467743465914	-9.660988612094	-9.765326407378572	-10.670470143059228	-10.391949918462576	-11.023598440874228	-9.252170778922386	-11.39058169098944	-12.36104652551527
Alanine|HILIC	-3.502447508439238	-3.1859856780356783	-3.648608619232474	-3.8105375293579073	-3.8853740381428015	-3.708820184864264	-4.062404663776159	-4.070867861984405	-4.320349415823175	-4.080864771950722	-3.7585119400347216	-4.26484698536884	-3.836556904743653	-3.910357245966104	-3.483989375153757	-3.8818379665158753	-3.806217133225268	-3.878892071629092
Ala-Glu|HILIC	-11.320254544227128	-11.050574745804637	-11.334815253589095	-10.800631138388765	-9.424263205271073	-9.52319867861944	-12.585617314077238	-12.14701420801273	-13.0672210735776	-12.568994875554708	-11.28794527049486	-10.539386429945123	-13.170235850972244	-12.214700734340465	-11.856571845102737	-10.848167313710482	-12.80295644032279	-12.955763182329552
Cytidine|HILIC	-12.520011354469103	-13.234545864771237	-13.672640738425152	-11.398433456641962	-11.412727052905554	-11.651334939947416	-10.87576164364438	-11.793642172548664	-11.698286090473356	-10.4319074586895	-11.096615230381923	-11.502558189963114	-10.518602441351462	-11.406538506200569	-11.53237162688386	-11.300447036451668	-11.858953401248584	-11.64961568245262
Eicosenoic acid|HILIC	-11.149768715204102	-10.952200953339345	-11.52636741100594	-13.088308858799516	-9.859129635804727	-9.501701271418042	-9.300723067572983	-9.018714440901164	-9.37669433477466	-9.227659488885823	-10.446478100623002	-9.667377844859017	-9.732668432223218	-9.44256088093898	-9.950587122708434	-9.730567517060283	-11.858570972557688	-9.49145856193602
gamma-Linolenic acid|HILIC	-3.202138395276505	-3.3762886464175934	-3.273474566555213	-2.9372172089206394	-2.2835918857623576	-1.9682949382247992	-2.820532359352541	-2.468989203666952	-2.885855424026751	-1.961376087520735	-2.72113597776294	-3.0032701034496507	-2.4354342406659746	-2.2593183119471814	-2.684344218653798	-2.4584902517424	-2.213916270749817	-2.56254138519204
Glyceraldehyde|HILIC	-8.450834441376479	-8.291667123831084	-8.474438331536142	-9.114654174346128	-9.319208356062854	-9.319626299915672	-9.506225454546604	-9.454057307052969	-9.44227166033737	-9.58769413355348	-9.05796919478666	-7.970495552319438	-9.20274607661204	-9.091263999327111	-8.88380528635822	-10.05827680900168	-9.32933145539112	-8.50374615127705
Guanosine|HILIC	-11.367798203022398	-12.454007974154186	-12.349157036885403	-8.411367126907288	-9.173688334699484	-10.293143541653986	-8.502844619627155	-10.49244978489976	-9.657656251380653	-9.143935753425678	-10.658739020557514	-11.811908283923772	-8.849217315445033	-10.577108172822063	-10.300098279865106	-9.619667470811704	-9.724189252263812	-8.359883784120308
Inosine|HILIC	-11.240139113549542	-11.590715243177868	-11.572729626762271	-9.664227675811256	-9.403739992487305	-9.874069972496097	-10.73087811780166	-10.672472686526715	-12.280919474925955	-9.438629453723522	-9.700596117079792	-8.584980179931192	-10.240572006771616	-10.119829421123196	-10.49155281741917	-7.409384572270421	-9.182756736483324	-10.993970679537794
Leucine|HILIC	-5.1267621935297205	-5.016532405963026	-8.52907766176722	-5.145324567512036	-5.850623914661043	-6.1284114401191205	-5.074515810343519	-6.006489002166933	-5.06903737253366	-5.908058157526923	-6.7861497749488455	-7.148622168151645	-5.019247838575194	-6.34881792537505	-5.4033844997464815	-5.822759685388295	-5.63064336691583	-3.482714651305649
Glutamic acid|HILIC	-3.880545220092943	-3.171736905149251	-3.8266941516352726	-3.5588672388172	-3.06500064332736	-3.0645572030989925	-3.7669987070931863	-3.115740834401836	-3.6806338831123337	-3.387744413662055	-2.4954022298785192	-1.9167575598185864	-3.6169845327565935	-3.127985906213334	-2.8820556112331914	-3.516570085659185	-3.465260759084546	-3.650510848059969
Linoleic acid|HILIC	-4.228006782865834	-4.001951748805985	-4.2032680551887776	-5.701255268711777	-5.014588963353755	-4.7636513379643945	-5.03424534093704	-4.43147456448868	-4.731033777711421	-5.106904005965977	-5.673694552200265	-4.958391991743328	-5.16098680223907	-4.822458272260595	-4.978099897237975	-4.787696773315807	-4.039714927275538	-4.433131743243971
Threonine|HILIC	-7.602872539986577	-7.475863344057955	-7.623700379048004	-8.534077540211014	-8.990109572981037	-9.1153521457296	-8.771765734855078	-9.145495161933376	-8.592784779013007	-8.87241636852153	-9.135609420801575	-9.36520923246785	-8.339416820555117	-9.355512765738036	-8.73372181091073	-8.99925729978681	-8.601299653534424	-7.246156860447075
Methyl beta-D-galactoside|HILIC	-8.79776481935628	-8.572442914698732	-8.690894522897628	-11.3049463619644	-8.751480173164072	-8.294044303517017	-9.878388583177031	-8.35691822244099	-9.239472959533575	-8.78750420921865	-8.740239535828286	-7.939352800130605	-9.57695940012746	-8.514872246676072	-8.830544351484633	-8.511313112957172	-8.918788004094294	-11.438574126801358
N-Acetyl-mannosamine|HILIC	-8.186975182823947	-7.584331863078082	-7.898991874058639	-7.897257574335352	-7.79320927065277	-7.751547589195467	-8.163660842561182	-8.209392632278131	-8.373230559585714	-7.728568136508349	-7.825023338498727	-7.991363753296438	-7.610188413838309	-8.04341283783712	-7.749222447017821	-8.628898258845533	-8.818836192272862	-8.772428490870661
NAD|HILIC	-10.524566673858995	-10.661150113445336	-10.489509126742275	-11.871237589762549	-10.528276670633872	-10.118215623141086	-11.042322653602469	-10.479715962918648	-11.151445798314926	-10.674086283640989	-10.303011076799187	-10.347598768685724	-10.971441043229632	-10.022649852759768	-10.771442788979328	-10.001271714341724	-10.445691175880398	-11.044102661575854
O-Acetylserine|HILIC	-11.232952463904246	-11.595717613636074	-11.27271478143212	-9.042068710445411	-8.91319057549495	-9.17661963430236	-7.859829082543407	-8.171617264351806	-8.522705724117237	-8.525212032597725	-7.6494794401582435	-8.282155761600633	-7.112820357078493	-7.838211828660653	-8.103210539764653	-9.888403250066771	-10.78847381701274	-10.63920486459972
Oleic acid|HILIC	-7.271175818664209	-6.96762167296299	-6.963635921160026	-7.932380733641738	-7.054150659079103	-6.470575139002665	-7.276891630955118	-6.882750463056338	-7.460637747545942	-7.030045476727149	-7.8179816654283165	-7.014351577552603	-7.411134297622955	-7.434092747100866	-7.621670154350901	-6.838925875637441	-6.477420952107723	-7.216386869697064
Ophthalmic acid|HILIC	-11.436410133023704	-11.70882520805147	-11.996406227466112	-10.611717599223551	-10.58992556588976	-11.237747924837867	-10.183736453900105	-10.082982872623584	-10.03030633014242	-12.32155169234252	-9.806267862785845	-10.2248875959358	-10.531078986493966	-10.575202520656031	-10.402316251966916	-12.176911882888094	-12.351443019483346	-11.398249748379484
2-Oxoglutaric acid|HILIC	-7.51937778423336	-6.646978912573887	-7.380505741830768	-7.756463526862399	-6.637263265814448	-6.555120452893225	-8.059290461306972	-6.525536259457312	-7.675890389063081	-7.415989395476638	-6.231659099719328	-5.62829431625613	-7.603416033367753	-6.559742255291909	-6.651460235333827	-6.986005351808672	-7.170847245929382	-8.270878983543108
Phenylalanine|HILIC	-7.084901726215293	-6.899218977242933	-7.093815063307566	-7.243714687325218	-7.364354970449625	-7.520459638816482	-7.32023040526473	-7.694500351339739	-7.1492757600725945	-7.697316905345121	-7.983721543971711	-7.734016570727904	-6.965041118881464	-7.544772530797571	-6.996694989495125	-7.309811012930186	-6.899805651182738	-5.760317069335034
Pipecolic acid|HILIC	-10.772967211404763	-10.300325357630213	-10.816096967494676	-12.005832943548992	-12.45873838676102	-12.25835320519299	-11.510353592697529	-11.95188279014327	-11.264320865374264	-12.969475467359471	-13.665490141275622	-12.731173013135932	-12.0669161862181	-13.179084435265956	-12.191473546067408	-12.632428986429629	-12.1598876021134	-10.74886782873646
Proline|HILIC	-2.296433649751182	-1.4282106213968366	-1.999199004412285	-0.5180358278003369	-2.408498522881014	-2.4186641345087736	-0.2587037254164137	-2.0933670425496453	-0.4095138976709145	-1.7335716048303798	-2.9931781195740883	-3.5090405260861752	-0.7606634199974539	-3.078394853082926	-1.856134608790888	-2.2171303310090025	-1.601666445798708	0.6584363761160371
Ex. Trehalose|HILIC	-1.22577499542919	-1.330422790258167	-1.4922645316832135	-2.5526225138464747	-3.499362201642442	-3.377722733145461	-3.1905532587290746	-3.4362862668394825	-3.045637703944396	-3.483869570227394	-2.998568928628209	-2.302152117067978	-2.756064733582477	-2.112878382492684	-2.2769994184598965	-4.358483544976957	-3.049335749063067	-2.116293323221198
Ex. Mannitol|HILIC	-8.52836504333487	-9.43581637405424	-9.618684198859278	-3.801930969734442	-4.366197789756287	-7.1213112286098985	-11.641953798879626	-12.699079854018292	-12.649744577258051	-11.578559771341162	-12.442353485620949	-13.1463289078013	-12.010214495180046	-13.543869346734771	-12.533908033186988	-10.575633655613773	-11.043136754408392	-10.260394428370118
Inositol|HILIC	-9.684484037991933	-9.445757390791474	-9.682973786952356	-7.758359266762321	-7.758359266762321	-7.861266158400305	-7.460308769851442	-7.650998585247676	-7.574482213658978	-7.894219569033583	-7.898420252649885	-7.905264794012021	-7.784173196056988	-7.89849138588901	-7.650072734981066	-7.832621716560074	-7.418224826913748	-7.132632502444773
Allose|HILIC	-6.774061203748777	-6.704987095203896	-6.887222665003672	-7.865865536260404	-8.587140818734557	-8.623951240274112	-8.56173575333653	-8.62438804675274	-8.295602608411635	-8.705175823926856	-8.186743971847985	-7.412097598718221	-8.070507341261877	-7.960395222903145	-7.569054161195704	-9.59422681530522	-8.288280899373579	-7.556652936420106
Uridine|HILIC	-8.081647754085688	-8.461254943588912	-9.172070866193712	-6.560205560127554	-6.382452020760813	-6.383037615202042	-6.237635282557436	-6.945906209225834	-6.945697705773914	-5.726827077678706	-5.909525913248101	-6.056223792579021	-5.608655935244145	-6.084635980030153	-6.258091478003098	-5.683899001223913	-6.258091478003098	-6.196780274094438
UDP-glucose|HILIC	-10.59561431481122	-9.5277203397663	-9.30114231229744	-12.09124950821572	-11.425786721049104	-10.835355839139966	-10.24265240325971	-9.602048207355809	-9.918017939851127	-12.216140302075912	-11.94362902755905	-10.654352084095237	-11.910878201550457	-10.676779095515124	-10.76318604047932	-11.165343784571013	-10.874258737885365	-10.807148536760792
UDP-N-acetylglucosamine|HILIC	-9.779165603478791	-9.054970507982896	-9.21142228626018	-8.256405041513336	-8.186132542234516	-8.283297195529713	-8.00307471103381	-7.402471706353593	-7.554736814988655	-7.712982811999341	-7.689691708282155	-7.933934113416578	-8.250473167485826	-7.917109207645457	-7.830429534542578	-7.606883023470321	-7.512383128103605	-7.939370903149328
Xanthosine|HILIC	-14.080716036970855	-15.662843713744786	-15.62161820140524	-13.802234155168073	-12.483683524391829	-11.785272211888463	-11.999041403592068	-12.353133632420253	-13.326790045723715	-11.726493416889175	-11.64871687285964	-10.627886456669716	-12.36632589097597	-10.846759137488698	-13.87501884343438	-10.261747626040297	-10.746431198295769	-12.208961928179876
Homocysteic acid|HILIC	-10.525440218595165	-9.737118904531137	-10.363924196260372	-8.426480605443237	-8.409375560664124	-8.5358874517736	-8.36323059704344	-8.801442620621433	-8.517096656807137	-8.085936217015	-7.597455435189181	-8.023187551102424	-7.872477435404044	-8.523650703546451	-7.810950375022812	-8.673985947091866	-8.708844546067738	-7.728304158122155
Ex. Ribose 5-phosphate|HILIC	-9.587451644067343	-9.990758702425545	-9.9480871233199	-10.346276750912883	-10.298106502961891	-10.217299524730276	-9.9866309647951	-10.145355111564315	-9.441505815987693	-9.037825238020265	-9.5603661678292	-9.765301376435888	-9.01021435042074	-10.35159210142666	-9.151233621832798	-10.542962445545744	-10.885608844776687	-10.762946167375754
gamma-Glutamylglutamine|HILIC	-10.673020858299282	-10.588010115257957	-10.92111528503538	-8.895395962486603	-7.886018369645827	-8.04522894371647	-9.566992116861778	-9.397168280109124	-9.701869704158836	-9.42724374142683	-9.109607249061186	-9.357166414310884	-10.484984977694255	-10.523780171243816	-9.848983270868786	-9.579379958939825	-11.863204815526412	-11.583230594750797
N-Acetyl-Asp-Glu|HILIC	-9.935523984780744	-11.926541249737625	-10.985774936170522	-14.367336773268669	-10.410046643569183	-10.95741407752645	-11.806154430768252	-10.985070451045464	-11.66594072681352	-11.01779597636437	-10.95741407752645	-11.133037637977056	-11.80684721702572	-10.94130300571566	-11.625011126837942	-10.748431509985643	-11.677346700821971	-14.12481287715463
CDP-Ethanolamine|HILIC	-11.977364232875754	-11.970494332565575	-12.03425827312356	-12.591452350054666	-11.860139956860802	-11.94423859335537	-12.37768415601162	-11.665074454544758	-12.3437560145871	-11.950107559303788	-11.961008726372537	-13.044110253901804	-12.165019919291414	-11.700296412671433	-12.56024214798601	-11.383638867737666	-11.027774345687272	-11.954594895693932
Ex. Raffinose|HILIC	-11.171095337949154	-12.114563918131916	-11.809030166551262	-12.054925652318603	-12.884370640848791	-12.271965194877888	-11.690175928811422	-12.04835564234548	-11.760039228915865	-11.67613455892778	-12.33331156907261	-13.325506028315411	-11.51701418391954	-12.005700243085736	-11.902678431876105	-11.557356979246403	-11.507019990954335	-10.719903385212668
Ex. UDP-xylose|HILIC	-9.87846151084464	-10.293103970331943	-10.26496665803297	-11.64224739837062	-10.503593292509876	-10.507222595499083	-9.16427652332819	-9.254400448638757	-9.278264297758934	-10.083466922415516	-10.548941617471014	-11.051505601594366	-10.515109725400716	-10.162506503702383	-9.976244379615665	-10.001504874620847	-9.81857075052412	-10.789872144873206
Cyclic ADP-ribose|HILIC	-8.650929100929504	-8.837115601201107	-8.66636019854934	-9.505424798861483	-8.578548284831705	-8.355368030862406	-8.53619666702581	-8.388237901526118	-8.969248427175277	-8.2858795831168	-8.436810847247513	-8.352834398509525	-8.632492880021552	-8.30593083647151	-8.919889479463047	-8.201815505306916	-8.509141570108703	-8.721192320633202
ADP-ribose|HILIC	-12.748992715992046	-12.97659171992836	-12.998611193151064	-11.641185054372349	-12.25157932532017	-12.61624547065722	-11.596830995085764	-12.370093149271913	-12.24382601373097	-11.58914430107926	-12.997160769751908	-13.413047163814255	-11.264236213536886	-12.679205738742723	-13.09515150083353	-12.174613487606049	-12.177713048654706	-12.03973551527803
GDP-mannose|HILIC	-12.722618973454969	-14.206337873441123	-13.452805565439878	-13.13292772634084	-14.169425277822944	-14.205499131339693	-12.853349149208563	-13.17923037422968	-12.619210436946016	-14.244453917048714	-16.26787805763265	-15.316965634943411	-13.827771955212482	-13.665091277425148	-14.200627965658454	-14.828723699782024	-12.651871200734782	-13.830954384182062
UDP-glucuronic acid|HILIC	-13.080000141821342	-13.44553595533452	-13.101275678324308	-12.786308701354187	-12.680812195908508	-12.463643157489344	-12.835155102234708	-12.378397590314334	-12.613037311996685	-13.673598486959907	-13.839672913848151	-14.684643762362828	-13.581995997799543	-13.185335722987125	-13.73343793335044	-13.185335722987125	-12.246053631636194	-13.883747500339402
Mevalonic acid|HILIC	-13.280014990586508	-13.253836022203004	-13.450517442899342	-11.637387315049804	-10.284870350167097	-11.11525148174745	-10.892654368099745	-10.942619942342825	-9.906688404065658	-10.76256577237058	-11.860428973608316	-10.176901879608332	-10.65685293149734	-11.121572488083189	-9.998010409313755	-12.104473989462615	-11.349262399102988	-11.197149649546324
Palmitoleic acid|HILIC	-7.596703954770288	-7.8454369624422835	-7.605763246457935	-8.588496146158684	-7.89404872071458	-7.597057835558379	-8.781063196799996	-8.527090397495629	-8.911622808582035	-7.947571085408644	-8.251799997701568	-8.291579478862467	-8.571133949223078	-8.208666240891105	-8.717725576196456	-8.304032817285217	-8.620451341003376	-8.961390267124484
