## Supplementary File 1 for "Multiomics dissection of the CO_2_-dependent fast growth of *Picochlorum celeri*": metabolome_raw_18.tsv

Feature ID	B1_AIR	B3_AIR	B4_AIR	B1-1	B3-1	B4-1	CA3_2	CA3_3	CA3_4	CA4_2	CA4_3	CA4_4	CA7_2	CA7_3	CA7_4	CAII_2	CAII_3	CAII_4
3-Amino-2-piperidone|GC-MS	20.280823642913145	19.591482614493508	20.28551141827732	20.56754393932812	18.44948450003414	20.04276299437635	21.58617790854037	19.201121825538834	19.77001443755968	20.700934289659116	17.822586144651304	16.83915820327402	21.1757199850993	18.50757457590564	19.12851807328665	19.910096988184137	20.587712680816264	21.556657734661503
3-Phosphoglyceric acid|GC-MS	21.69025804417285	22.339195466557303	21.887432330284387	22.575299405698477	21.6143359541153	21.52579778891565	22.66895562651538	21.80265673970119	22.04268283172583	21.832464510370023	20.400690919118265	20.655959174272333	22.37945262463245	21.882901107499304	21.91250457764041	21.287488155448067	22.17253240589792	22.995234208617124
4-Aminopentanoic acid|GC-MS	22.05936863063436	20.23489128410349	21.57239672752365	21.148711482944048	19.11994924800041	20.095375186071585	22.30528294446593	19.45818969498293	21.1158491843918	20.806901251034	18.489476574271457	17.309810335649182	21.58997764626349	18.4611073323897	20.591641577283397	18.42021016134766	19.02203856904323	22.33687987557593
5'-Methylthioadenosine|GC-MS	16.976822914353328	15.346711790222212	16.304829645989134	18.912555787097418	17.804181279439973	17.539492214330632	19.64016065793581	15.569346010372088	18.461419015015597	18.31224765688141	15.667575918923678	15.595344973539564	18.75119403954208	17.303943338322593	16.640033077286073	18.12705909705773	17.76581777106365	19.71579401776231
Adenine|GC-MS	18.668133437997017	18.07479938752677	18.4343188692051	19.85959188685051	18.792689568900038	18.86258657742056	20.288553333885204	18.91879369944376	19.675021729777555	19.683847964783585	18.383911392662448	17.960978711619124	20.058940309025044	19.003361177312087	19.17941415264056	19.3643760677798	19.42265764071097	21.10835506578005
Adenosine|GC-MS	18.881366203411424	17.14035688966969	18.21475342900424	20.33442656671698	18.869651921567005	18.790096105260464	21.06793420541773	18.96042651872001	20.151459353332854	20.71497819923017	18.68873822201727	17.562047708543695	21.018532971163896	19.17373568599777	18.93089726933287	19.74047643492289	19.153884253056543	20.666823712355622
AMP|GC-MS	23.31005279569828	21.34163282119156	22.99962135708896	25.01980508121172	23.352442761908584	23.030094754464752	25.202969968290688	22.839337470054463	24.067354443759413	24.962602014007143	22.44680164819653	21.13005447235271	24.97120423700511	23.50224588122837	23.04062660082852	23.754564267770046	24.176381075130884	25.218048353416822
alpha-Tocopherol|GC-MS	20.306217882785308	19.064169583905223	19.785961021839803	19.868741665734422	19.228537140297544	18.29136033286144	20.238756654301213	18.859683147542302	19.94455588789253	20.092180345758354	18.704733374542943	16.789021707803307	20.132112742804598	19.327467595584537	17.158935603596632	19.799627726947527	19.44706037571769	20.54116385956761
2-Oxoglutaric acid|GC-MS		15.93364118389121		17.533135279431463	14.283617928995769						14.006828111515258					14.318004667410484
alpha-Linolenic acid|GC-MS	22.073851629579806	21.475798008146224	21.88703389963932	22.036694163589843	21.77631183391562	21.966794492045874	22.602339866095672	21.91343508279924	22.627470838627925	22.646415446498388	21.95658854061502	21.13205642540475	22.60882727534429	21.908239787989235	21.7274966402454	22.227216477826023	21.845191625528244	22.671448781192208
sn-Glycero-2-phosphate|GC-MS	17.91681661122028	16.644959823880573	17.781357184814407	19.285677839009235	18.45229349680299	18.36435061339127	18.72852130828245	17.69519306154857	18.1708444382981	18.78833931275329	17.582939694040885	16.944112289033946	18.837406158895007	18.12806349220656	17.627491173358397	18.16792021052437	18.41420074704938	19.042959270584
Citramalic acid|GC-MS	19.712206618119133	19.494750760131915	19.75758719317793	19.688232367782973	19.77381403359864	20.057309623473014	20.50822664347802	20.222461681013364	20.579385024427925	19.78151014307409	19.93778736794181	19.77771493279155	19.919128020693865	19.619456108016003	20.19092278109688	19.67635177569692	19.754201385511116	20.32336179957627
Citric acid|GC-MS	21.20625938058873	19.238299312425685	19.824387324913843	21.884763915662614	20.405828544005896	20.47782950994266	22.82123669413502	20.58830362237168	21.33607223670681	21.59770731045609	18.86940740038525	17.98389604133783	21.569471844488763	19.588004616442124	19.728394138286344	20.17910806792363	18.69987114153256	21.44559870235064
Dehydroascorbic acid|GC-MS	22.705170979699517	22.30798143344177	22.529707863327783	23.081988807204908	21.361738136519502	21.682259017848303	24.016111224105497	21.83343737459701	23.440803170323697	22.712704832215557	20.08328104738915	18.802467613068117	23.203062546791628	21.049789015723828	21.903224550006144	20.10131837061067	21.339918681427942	24.221015226500278
Dehydroergosterol|GC-MS	19.77200682424208	18.88228837149189	19.57174149200113	19.646933983404544	19.21299285098513	19.5164937585408	20.64320893420053	19.393104616626676	20.07216304616517	20.796126717138847	18.993011161444954	18.64828368814986	20.31619446347631	19.87090016824573	19.48515943899406	19.65976729155325	19.96168026357393	20.65802351663532
Ergosterol|GC-MS	21.70901137887232	21.611182597945728	21.292565193354285	22.65890934171009	22.131287017659957	20.402061758507404	22.497644666912304	20.779952777629923	22.586571064724744	22.47013834215618	21.41640985800145	20.06790450554356	23.016060910112667	21.20966776135867	19.63288110899826	22.50226871501912	21.46904080194232	23.21651418830918
Fructose|GC-MS	18.67530814355695	17.25347200306478	17.789588779916166	18.86200721970354	16.907940057312405	16.873666934640678	17.942492474732106	17.11890774985317	17.933202751703604	18.197481295403545	16.895094823928822	16.84980441720221	18.48225611180276	17.580931550503827	17.881316060330413	16.836390902822796	17.401034589890298	18.35265323921409
Fructose 6-phosphate|GC-MS	16.97593750687669	16.87838625052242	17.55090457152457	16.235135417539908	15.332840774947035	15.57610047460441	17.332578576403726	16.521569769860292	17.24040936982176	15.654468211497372	14.020893152424753	14.93691393843731	16.24021369140399	16.010353265549256	16.45648276305027	14.984329444761876	16.445790836048076	17.850547026831318
Fumaric acid|GC-MS	20.35661638413813	19.50872134033453	20.28129504166712	21.713594182101048	19.60120132093577	20.93244546136086	22.84391856006485	21.672319153951698	22.53201555597755	22.51042011444371	20.884999955514772	20.30958182183634	23.239116439806043	21.477620434459112	22.148677659674945	21.300636878414696	22.61018994642835	23.42678518431342
Galactinol|GC-MS	22.0809899118312	18.930239412669227	20.32466399810064	21.31873061058564	20.246977640379423	20.390150652970632	21.23651878516223	19.63753028014749	20.121456761108977	20.87339475762868	19.247136188338757	18.5780409206852	21.073326810650578	19.574986707801216	19.773702566583065	20.47277762882476	20.37569043322366	21.41134549441252
Galactonic acid|GC-MS	16.647879975398	15.631262332288332	15.884027387500511	18.374474919443077	16.819156225529476	16.94475780787782	18.702984297726417	16.71294339172142	17.808926478590635	18.343380928366017	16.25674311217213	15.072509478282084	18.56681961249096	16.586751844670236	16.9869641597461	17.12347479824414	17.310399769619735	19.192995879896657
Galactose|GC-MS	17.44133186755905	15.743240659460469	16.92068983226818	17.491361466271442	16.104878435686494	16.54642682151649	17.2399156436891	16.054499097652045	16.94984581790636	18.225565665390967	16.368036288087502	15.068345785435934	17.49108317219648	15.64195892844344	16.40859289827013	16.544538763494756	16.220220902163476	18.328318042812818
Glucosamine 1-phosphate|GC-MS	18.307995956790418	18.36632525815021	18.72536762628031	19.49866344810536	18.733935000164745	18.830852589083804	20.18921253064977	19.08700128024424	19.95124254668824	19.529911198831563	18.125180374478344	17.959639042278532	19.811747466844626	18.881026071810147	18.955698505294585	19.33186690194164	19.504111344373324	20.512682890530503
Glucosamine 6-phosphate|GC-MS	17.83893252038187	17.605865215688233	17.756723093873163	18.863774740043077	18.280419321623885	18.14487896640044	19.90214568994068	18.5562711275715	18.75492221285025	19.210409613332377	18.08701106453957	17.527967376079715	19.721391944310515	18.103688323579856	18.43593922205826	18.438950009871608	18.85450944840639	19.90753708275377
Glucose|GC-MS	20.645376100738435	19.45159749625839	20.18743544373273	21.084936167472144	18.96916445603673	18.65920154506529	20.19579270786941	19.067245271953425	20.181141335259294	20.009466444174805	18.475622615776523	18.54368889699728	20.40385148954268	19.373986629514267	19.616676265684458	18.97425212509392	19.6345434264033	20.985122032750876
Glucose 6-phosphate|GC-MS	21.641899329731533	21.648798178617938	22.127195711960887	21.0766223928277	20.12174333042719	20.088087952668115	21.975289478644186	21.219020305247167	21.976719669844275	19.784570499058592	18.444655711097912	19.4884581757539	20.60409030878964	20.505742663739028	21.0261331292237	19.33451344397173	21.05359193144673	22.372881784707392
Glyceric acid|GC-MS	16.94381169170505	16.719515699615418	16.90203864790653	16.279179012644978	15.145951796912945	16.83880039398154	17.883463236532616	16.852762739430297	17.248951952791657	17.11925231099804	16.271035554826415	16.145143454120333	17.436213775415265	16.447960099092345	16.90355730403689	16.831835926889084	16.785096685955256	18.21113690537081
sn-Glycero-3-phosphate|GC-MS	25.180760444224305	24.217558911868924	24.97834021771986	25.534440755437192	25.16758228239914	25.351861663087423	25.631636437958008	25.13658324360621	25.432770416773355	25.74396630750041	25.04368865974487	24.118754174256445	25.75119173001908	25.454485622716295	24.525631059966884	25.6040103434534	25.64192837763864	25.535372675708373
Glycine|GC-MS	22.63863613824419	21.92074613332597	22.285732880258085	22.95007354859988	22.38705170915656	21.923159817236648	23.771821510562575	21.95016476738021	23.109182826369537	23.025128530544578	21.31867303670524	20.5037177536132	23.48930474208781	21.535934283740332	22.265975112071462	22.12570397839276	22.69146012764375	24.543737257421636
Guanosine|GC-MS	18.71884948098032	16.88988089809245	18.132638207750777	19.74299863060701	19.043248989810284	18.812451477509544	20.42603909010388	18.869602340414684	19.420720992708365	20.2602643723285	18.72211043508001	17.739561501218052	20.17740579584117	19.24877288851539	18.87396060363856	19.907013712451803	19.90977840433412	20.31649375320937
GMP|GC-MS	14.93962066775777	12.775114236320338	13.827869513932836	16.67149627487098	14.424771481052309	14.64160603489164	13.783698666274809	14.185970883837184	12.271777446628814	14.545068559184308	13.55800650971404	12.875595518892949	12.700310691525468	14.100197512024254	14.607958569648549	12.86978786207464	14.74628619336361
Alanine|GC-MS	28.05305310672465	27.89028240521968	28.05950445416623	28.09647131871305	26.77433282825379	27.08813394353986	28.03466489578986	27.179343908381263	27.748518898248623	27.846903504356444	26.94488790367799	25.7503218278309	28.085357538218805	27.062194192867132	27.49034101238963	27.35086947237049	27.52177512421068	28.311786920872432
Asparagine|GC-MS	23.30083577562905	22.83351213436053	23.47168397062796	22.46150921821866	22.73788003867824	22.849214353575437	24.99714170068954	23.10636530407724	24.54775099690671	24.480738219480667	22.325677909435665	21.102157819848404	25.021286901732772	22.70396311502104	23.410589322392163	23.621176201471112	24.00992700854165	25.998054064518065
Aspartic acid|GC-MS	26.03445950762688	25.86934888963916	25.733197541019276	25.153700506766537	24.054119511409287	24.71625102096004	26.496831294023604	25.21291793606596	26.37635785277118	26.4394280064136	24.871536765092017	23.65932878498151	26.604405803666012	24.758517608594715	25.84460611916248	25.94302993368351	26.12974736142173	26.99876493395815
Citrulline|GC-MS	19.177706639059952	17.85767732483499	18.085498393267116	20.71532860825616	19.795844665996263	20.942386354395826	22.683412945507637	21.161150339834048	21.47205764536417	22.436348602672105	21.32500893349964	19.402574933449436	22.745753709891037	20.62526649335087	21.556233794836302	22.59756021648089	22.96142213827086	23.397235922524
Glutamic acid|GC-MS	26.493609435380773	26.60509842124867	26.481378619220543	25.961233139356487	25.75475848251913	25.955350388672112	27.20179104016837	26.249793752651524	27.018974799510005	26.88313497007457	25.646897048176125	24.65778340287452	27.14375509177753	25.907046296713517	26.439979165267093	26.1876139755466	26.54279680280643	27.4429447955647
Glutamine|GC-MS	24.101822719622383	24.01115776402547	24.180725628700923	24.63839737370168	24.58809092105581	25.196290402036823	26.3967828735671	24.72838688842127	25.568529911721377	26.366570620700823	24.779665599108604	23.214078779495637	26.639153797778395	24.92325761491334	25.29457706660352	25.364183247606043	25.468502318077235	26.51272348857532
Linoleic acid|GC-MS	22.070678164312305	21.5804485837953	21.88671246562828	20.3886500919812	19.94873651671247	19.95452008964424	21.40945827083245	20.793745381075787	21.716813601440965	20.781125147644527	19.974634448255383	19.38425255548069	20.85617473497327	20.46924433459689	20.308801176032144	20.818252152452928	21.36343111150765	22.18696929229237
Isoleucine|GC-MS	22.28404886577294	21.210403809764404	21.53502471817902	20.12051760125076	19.345322942277477	20.32397062772938	23.470053096478654	20.961052552672765	23.30178349678	17.88598229143266	18.68758072141375	19.09667140772137	21.319372785177727	20.42012059635408	20.7389309109372	20.82602394031952	20.236430020812623	25.508414672601965
Leucine|GC-MS	20.81322839595625	19.24991733726564	19.756394293211148	20.511886540877928	18.00830797610778	14.898374683502272	19.554085064749	18.635718943843752	19.97883798677026	14.838316915053332	11.940545918571525	16.960649866583253	14.145607223921548	18.10886673995705	18.266258188029877	16.892034228095078	16.622558716386326	22.407488882686597
Lysine|GC-MS	22.48994862723422	21.808630449952776	22.038542373011506	23.696538554959734	22.48129074860181	22.588284683399102	25.235323701607086	23.878414938934977	24.77083381580888	24.32127389123869	22.9646624604124	21.98819028205813	24.884505753301124	23.35597969687132	23.79075682779896	23.95213743959576	24.343709562495867	25.74272410636353
Mimosine|GC-MS	23.08035295002755	21.92307554663552	22.440228566705223	21.40842786687088	18.832619954716225	21.625598827267847	23.349130159804098	22.30140025879257	23.638002978609496	23.267489945386288	20.817116116724023	19.84564249942844	22.49563425866988	21.42662141996535	22.243483541757065	21.009154476930807	22.571036032439583	23.505600819812788
Ornithine|GC-MS	21.79467931201184	21.542967197995186	21.889740162207424	24.87185583642016	23.58852527494249	23.731944454470263	24.872495289448125	23.297334368253207	23.88847386400527	24.28132392452973	23.200443086542453	21.542584741635515	24.701489425420394	22.708274850572685	23.44927654856745	24.504131756731773	24.61327064913996	25.49075223903037
Phenylalanine|GC-MS	21.063536859644884	20.446795919864964	20.97202668846866	20.231093379210886	19.44265054483511	19.666399358108293	20.967145295948267	19.60649157748093	20.813815640070228	20.42986821503388	18.9567444238232	18.29075122608532	21.302227255143418	19.57831044286638	20.26659438763928	20.33163948132455	21.15260482466263	22.758790885678373
Proline|GC-MS	26.051861633556744	26.264906372113767	25.25538117954262	25.7129291484656	23.41327915245265	23.20636277379801	27.902358328019037	25.54726958712765	27.84664980654825	23.0824497296146	23.54208367687016	22.88403931567689	25.337529114501507	23.57728924700757	23.70628279404404	25.29857566504659	24.376516118212457	28.5558911018672
Pyroglutamic acid|GC-MS	26.237979169118898	26.362011544730237	26.196852015282342	27.224553913115997	26.19810652524941	26.077077955166494	26.903625127051303	26.04774002768873	26.53433106106403	26.721953477128636	25.753579009489727	24.745559945265853	26.932292606328694	25.763440036348776	26.33343522997217	26.02995577019217	26.280856637730015	26.74022015172428
Threonine|GC-MS	24.507480507009237	23.85475986107257	24.36735312555092	19.20095300567741	21.37431000648917	22.11306076628188	23.833580053112552	22.29983577459397	23.752358486583574	22.90668837484712	21.377977339957983	20.441917706620355	23.86602617529659	21.54984228356881	22.366392665071796	22.48069466360353	22.9719759815476	25.220852936495987
Tyrosine|GC-MS	22.55765547288463	21.68849787371872	22.383997199186304	21.748148703695065	20.831375746951935	20.889018903216293	22.28697969173076	20.92375029002439	22.21730531229204	21.69646175206847	20.29264746553433	19.617675207909546	22.5903850657284	21.01528511002888	21.50253897610092	21.687237734449692	22.3970551482078	24.051987372678106
Valine|GC-MS	22.63648898161356	22.186002706832465	22.6311814233548	22.56047369343629	21.48951730577475	21.615751313526864	22.5407650454063	21.245859334159583	22.50804784190012	21.401079974448898	20.83759055532756	20.06872390187	22.85282367007367	21.37354986054269	21.668712887081053	22.06474529954321	21.93192562763762	24.300451932660547
Malic acid|GC-MS	23.150322748714476	22.78995833785645	22.4916146044882	23.78674334563669	22.31497558374348	22.442884068931253	24.198871911197035	22.459824878156343	23.70855692853748	23.317859253589194	21.703641294218382	20.938206870475582	24.02450740670587	22.20732170448029	22.99279763680004	22.102900724711443	23.239776925536628	25.220385064344583
Mannitol|GC-MS	22.161185523311403	20.77274632633396	21.10932876788406	26.79073710269208	25.57045581067693	22.90483031435917	21.469801094331192	19.55367989419205	20.770437337350863	20.39989299223606	18.80955613526117	17.855793367109065	20.63705500922488	18.676451468971653	19.562243991705287	20.10762286120769	20.03633655639269	21.771857371746616
Methyl alpha-linolenate|GC-MS	20.42866022047162	18.774236980269198	19.930921286933884	20.76111258707397	20.148664468012573	20.12696679831825	20.57117045775948	19.387626051890283	20.54693021965637	21.27611302239275	18.79025963582749	18.61781633932503	20.78583305184073	19.66835623608204	18.579936846909824	19.83776121071071	20.079255030795164	20.449251377237974
Methanolphosphate|GC-MS	20.4660595040254	19.66557891574834	20.02010056862289	21.399845967227844	19.46452578535485	19.5512791062028	21.972303365335748	20.368973151451254	21.69852487552397	21.163337044381954	19.366208082602167	18.6386855671704	21.869693829895866	20.00970807027136	21.16703744386328	20.187144896502453	20.773705943999094	23.8780834380019
Myo-inositol|GC-MS	23.220985681825884	22.828971631643277	23.156163470212142	25.62420184947152	24.384836788351155	24.64801972582937	26.13993074968395	25.00166006403556	25.8564760149948	25.39593919811362	23.97807904765149	23.093959993790488	25.83215752709967	24.63790018774229	24.770477917188163	25.387709202842643	25.79973215421961	26.54185000357526
N-Acetyl-mannosamine|GC-MS	17.679727491695516	17.688222985104712	18.09311834746161	18.187226404163777	16.60265537476115	16.603655319129707	18.608200667910577	15.74157231951848	17.567651620858616	17.913462128830076	15.658323073040044	14.615342264690414	18.54398335152237	16.476081651873873	16.986442045872852	15.509805925957169	14.680524355852183	17.208815419970072
Oxalic acid|GC-MS	17.58962920399554	17.381255654311932	17.524128460354625	18.68171539645273	18.194463507896323	18.694759154433367	18.77784283174812	17.912579465861437	17.733975227290994	18.168530121311623	17.58626072941088	17.38366210976528	19.342545665632837	17.658211482751796	17.951085465387667	17.71376239156654	17.777890978235185	17.98412357875828
Palmitic acid|GC-MS	24.392774766888746	23.70446638293268	24.240137617590072	24.067058600362483	24.100045029822915	23.931046024650367	24.425080785052764	23.98057320640872	24.40125040708128	24.45462650861789	24.07844312065798	23.73359084147873	24.44984615070093	24.1796590214027	23.944241547432128	24.046188042230604	24.087586758197038	24.46523033480909
Phosphoric acid|GC-MS	24.914108828597207	24.52708477328117	24.594080792049372	24.484730558834823	23.98016769138597	24.537832606743272	25.20241618998931	24.441199623404312	24.796745024155413	25.284055236927927	24.329309769936355	23.393585167870057	25.31037414109573	24.63230445792439	24.45555038603091	24.72054057856043	24.88752106959063	25.502630603896087
Phosphoethanolamine|GC-MS	20.487651346256065	19.63555735166244	20.32143845137692	21.79998817059016	20.930661042365053	20.744011774121	22.67353378049565	20.742721717638712	21.761339948223817	22.11756549755633	20.29597147057457	19.622881664568823	22.38932364901845	21.35573625298655	21.084766078834416	21.456652055458715	21.55632488517555	23.29378730333118
Phytol|GC-MS	21.998412439939116	20.952411178419123	21.52941112029832	21.356325810944917	21.126564048370827	21.230753167306148	21.62481328835285	20.7270217398506	21.416481075630493	22.30404223442648	20.978100333343104	20.332914066438608	21.9275075202933	21.49036189180968	20.460459991734037	21.752729755092883	21.368940554533715	21.65310094067705
Porphyrin-ring|GC-MS	25.14841814454859	23.8033315809243	25.199086358347625		19.51454315074181	25.999678244502352	24.750843048861	25.37882924768659	24.23515396872061	25.42974694992553	24.235792567576866	25.39427711754957	23.697364134853117	25.80398549203309	26.21014593651172	23.56308028693806	25.35564395395133	23.357940987033764
Pyrophosphate|GC-MS	18.28254650003299	18.025512193832856	17.715344564386243	17.80562730100868	20.374676660258853	19.476268503620425	20.055342374184164	19.09485917306873	19.32605802497383	19.76684402265968	18.072091946315822	17.83821726756224	20.05695317103445	19.279339898834063	17.6950727766264	20.28563745613556	19.20893948977498	20.455735300318167
Pyrrole-2-carboxylic acid|GC-MS	20.44458301993317	19.627331160607948	20.4459807662474	17.409222666859563	18.75721486933089	20.190985619709743	22.481311690579854	20.85601126424488	21.4160248307522	21.593728063882622	19.280755707300077	18.743543596507543	21.010075795111703	20.43201668515776	21.395199684411462	20.20989099148182	20.973143295616232	22.49529668992676
Pyruvic acid|GC-MS	17.710179784396534	17.402846643728918	17.983648471069923	18.168506529030957	16.642997817728904	16.555949502350824	17.9979739084394	17.76529722169437	18.459188290559812	16.846114584545	16.44358133886578	17.059094700661596	17.991319076000188	17.26400296865183	18.43976386519561	16.32229460717988	17.565524765893997	19.55711893194304
Raffinose|GC-MS	19.63450140335564	17.097748744673293	19.022356688670783	18.15390199752821	16.708988175521437	17.413645071004446	19.097199142847423	17.24476164213463	18.70889000541271	18.36343241238885	16.725016297959485	16.401740302636128	19.02481290295053	17.951815910261928	18.679035300041456	16.863528249677646	17.29658808080772	19.87618463769232
Ribose 5-phosphate|GC-MS	18.069030123153357	18.614170630398288	17.807493287749313	20.91938565155498	19.01823821948096	18.22041139411639	18.974294143583663	17.387748100711292	18.485644589908578	18.244498561144216	16.752445984522648	15.743493299254636	19.82610154804606	17.48733761520718	18.23992478427125	17.385306322163395	17.85212103585325	19.286902890742404
Ribulose 1,5-bisphosphate|GC-MS	16.131430597192786
Sedoheptulose 7-phosphate|GC-MS	19.587089650337465	18.4962675004885	19.713870971730195	17.71282951061324	16.944919227365336	16.28641715157126	19.465246563460607	18.40307713208459	19.305962738900565	18.35815626357878	16.9034441015402	16.952532509907204	19.10751941881895	18.433504081481804	18.792983457824736	17.308467505850132	18.523469454902152	20.11532162441268
Succinic acid|GC-MS	20.310916161784007	19.619782236207456	19.632604159051176	20.78355423354841	19.13009372718111	19.5356176120271	21.75164326431428	19.78765527381068	21.096827093193355	20.706320098636155	18.95370836860838	18.069629381629465	21.440417606991357	19.475151038402256	20.2816009043042	19.50119104612988	20.6768705627181	22.6121619637165
Sucrose|GC-MS	27.99587593279367	27.938602308001787	27.962118023198947	27.782716937357023	27.59920326942466	27.546663708774783	27.72043748248493	27.570393563891177	27.832581619329627	27.6701382718564	27.46069230242933	27.341644436290704	27.83559605063505	27.659957136501284	27.74296319870264	27.3438131581117	27.701263266707173	27.906190307234365
2-Amino-2-methylol-propane-1,3-diol|GC-MS	24.21917656502789	23.39432205787265	23.190254248221866	27.12551866603514	26.51887884303684	25.209888402047568	20.86811625103947	20.324465667519853	20.177225617365742	21.229710690163227	21.445353677579494	20.201503462717625	20.8498588765918	19.45732988369494	20.11930762146526	23.177509236862537	22.438499852639666	22.857144923550948
Urea|GC-MS	30.479958626471404	28.424159812042078	29.27177585769962	32.919940050601205	32.510917524912564	30.7391709881548	22.881645928395464	23.510694639515258	22.43087362338099	27.36099765726848	25.94012875918308	23.917127198084668	26.3824789097202	23.74618153897635	25.48252727296736	27.29841961361137	26.26464101485122	27.212935378726243
Uridine|GC-MS	17.959137238088974	16.454501997401522	15.382202461211383	20.374809551860388	18.93825347590701	18.62369465477216	20.65323006081694	17.906572095102202	19.76976957404008	20.67936664272797	18.652005358963745	17.268335692149872	20.838154341216097	18.966829989902653	19.16529238363031	19.79104388683192	19.307385396895025	21.06503515036408
4-Acetamidobutanoic acid|HILIC	21.1653463994443	21.402043382895258	21.516511487076023	21.51070604139587	20.61679475130973	20.687050545952182	21.65381352239222	20.47482392947531	21.21013769959598	21.596477020428395	20.383251164027005	19.315943158984584	21.865140625735854	20.533006006233776	21.00814571690656	20.240629255819208	20.18208865757949	21.05161250352762
Ala-Gln|HILIC	20.706410869826332	20.90977534684649	21.641253099267036	22.32347606670052	21.6806212650073	21.691268411801392	19.60934238015825	19.125843331985465	18.725793862999065	19.471154033418564	18.985269094092786	17.93754827764163	19.272521863589176	18.644068317044155	18.132944749685198	20.035445713954385	17.991494793560495	17.8726852391596
Alanine|HILIC	26.314146024431743	26.227777296315654	26.218277658288144	26.03938997344986	24.939328487304348	25.173806365158683	26.1648287713405	25.03969146627958	25.67493014908324	25.70675700493376	24.887745766152054	23.438027699651364	26.10643510190475	25.125660989540627	25.672553815405664	25.40577852636089	25.575859351324667	26.35483969304578
Ala-Glu|HILIC	18.496338988643853	18.3631882285467	18.53207102393152	19.049296364419003	19.40043932017608	19.359427871403504	17.64161612103942	16.963545120251258	16.92805849132882	17.21862690132977	17.35831243569192	17.16348825507508	16.772756155676163	16.821317501166266	17.299971345456687	18.43944917916629	16.579120044227146	17.27796858234532
Cytidine|HILIC	17.296582178401877	16.1792171095801	16.194245539095466	18.45149404616581	17.411975472541595	17.23129161007553	19.351471791472274	17.316917155715323	18.296993474433062	19.355714318194977	17.549642475804855	16.20031649505709	19.42438956529694	17.629479729306162	17.62417156367556	17.987169456425104	17.52312308330135	18.58411608222225
Eicosenoic acid|HILIC	18.66682481766688	18.461562021012	18.34051886651468	16.76161864400825	18.965572889642424	19.380925278604906	20.926510367543678	20.091844887362814	20.61858523013176	20.55996228799865	18.19977960556378	18.035496840161187	20.210323574425185	19.59345735456775	19.205956067850988	19.55704897581649	17.523505511992248	20.74227320273885
gamma-Linolenic acid|HILIC	26.61445513759448	26.037474327933744	26.59341171096541	26.912710293887127	26.541110639684792	26.914331611798147	27.406701075764115	26.641570124597035	27.109424140879668	27.82624568936374	25.925121728423843	24.699604581570554	27.50755776598243	26.776699923559548	26.472198971905623	26.82912624113437	27.16816021380012	27.67119037948283
Glyceraldehyde|HILIC	21.365759091494503	21.122095850520253	21.39244794598448	20.73527332846164	19.505494169384296	19.56300025010728	20.721007980570054	19.65650202121102	20.553007904569046	20.199927643331	19.588288511400123	19.732379132700764	20.74024593003637	19.94475423617962	20.2727379042012	19.22933968387509	20.052745029158817	21.729985613397822
Guanosine|HILIC	18.448795329848583	16.959755000197152	17.517729240635216	21.43856037590048	19.651014190747667	18.58948300836896	21.724388815489505	18.618109543364227	20.337623313525764	20.6436860234588	17.987518685629265	15.890966401096431	21.09377469120337	18.458910062684662	18.856444910694314	19.667949022065063	19.65788723228612	21.87384798055456
Inosine|HILIC	18.57645441932144	17.82304773117347	18.294156650758342	20.18569982699651	19.420962532959848	19.008556577526853	19.496355317315	18.43808664173727	17.714360089980463	20.34899232316096	18.94566158910699	19.11789450508901	19.70241999987679	18.91618881438353	18.66499037314025	21.87823192060635	20.19931974806661	19.23976108513708
Leucine|HILIC	24.68983133934126	24.397230568388316	21.3378086157534	24.70460293529573	22.97407861078611	22.754215109903825	25.15271762477314	23.10407032609705	24.92624219237276	23.879563619357555	21.86010793123793	20.55425251686856	24.92374416807321	22.68720031013168	23.75315869081294	23.46485680748848	23.751433117634107	26.751017113369222
Glutamic acid|HILIC	25.93604831277804	26.242026069202087	26.040192125885348	26.29106026399057	25.75970188211979	25.81806934692396	26.460234728023472	25.994818493862148	26.314645681794087	26.399877363222423	26.150855476308266	25.786117125201617	26.32600747389181	25.908032329293395	26.27448757932623	25.771046407217582	25.91681572546539	26.583220916614906
Linoleic acid|HILIC	25.588586750005145	25.411811225545357	25.66361822233184	24.14867223409599	23.810113562093395	24.11897521205855	25.19298809417962	24.679084763775304	25.264245787195	24.6807177709185	22.97256315398652	22.74448269327688	24.782005204409334	24.213559963246134	24.178443293321447	24.499919719560964	25.3423615572744	25.8006000214309
Threonine|HILIC	22.213720992884404	21.937899630293384	22.243185898472618	21.315849962596754	19.834592952466117	19.767274404293342	21.45546770026158	19.96506416633061	21.402494785893413	20.915205408362947	19.510648285385205	18.337665452552358	21.603575186093288	19.680505469768693	20.42282137964869	20.28835919308996	20.780776831015512	22.987574904227795
Methyl beta-D-galactoside|HILIC	21.0188287135147	20.84132005965261	21.175991754622995	18.544981140843365	20.07322235228308	20.58858224650593	20.348844851939624	20.753641105822997	20.755806605372843	21.00011756766583	19.906018170358497	19.7635218848896	20.366032606520942	20.521145988830657	20.32599883907479	20.7763033799196	20.46328848045564	18.795157637873515
N-Acetyl-mannosamine|HILIC	21.62961835004704	21.82943111127325	21.96789440346198	21.95266992847241	21.03149325479438	21.13107896082748	22.063572592555477	20.901166695985854	21.622049005320704	22.059053640376128	20.821234367688053	19.711510931723765	22.33280359281009	20.99260539766961	21.4073207435416	20.65871823403124	20.56324029227708	21.46130327380421
NAD|HILIC	19.292026859011983	18.752612860906	19.377377150778344	17.97868991304522	18.29642585481328	18.76441092688186	19.18491078151419	18.63084336534534	18.84383376659149	19.11353549324349	18.343246629387597	17.35527591633448	18.97155096341877	19.01336838274696	18.385100401580093	19.28634477853505	18.93638530866954	19.189629103099016
O-Acetylserine|HILIC	18.58364106896673	17.818045360715264	18.5941714960885	20.807858792362357	19.9115119499522	19.70600691572059	22.36740435257325	20.93894206391218	21.47257384078918	21.262409744286757	20.99677826602854	19.42071892341957	22.830171649569916	21.19780640684608	21.05333265079477	19.39921324281	18.593602667537198	19.59452690007515
Oleic acid|HILIC	22.54541771420677	22.446141301388348	22.903250356360594	21.91754676916603	21.77055186636805	22.412051411020283	22.95034180416154	22.22780886520765	22.53464181736048	22.75757630015733	20.828276040758464	20.688523107467603	22.53185770902545	21.601925488405865	21.53487303620852	22.44869061723933	22.904655532442213	23.017344894977807
Ophthalmic acid|HILIC	18.38018339984728	17.704937766299867	17.870480050054507	19.238209903584217	18.234776959557397	17.644878625185076	20.043496981216556	19.027576455640403	19.964973234763995	17.466070084541958	18.83998984340094	17.477987089084404	19.41191302015444	18.460815714850696	18.754226938592502	17.110704609988677	17.03063346506659	18.835482016295387
2-Oxoglutaric acid|HILIC	22.297215748637623	22.76678406177745	22.48638053568985	22.09346397594537	22.187439259632704	22.32750609712972	22.167942973809687	22.585023068806677	22.319389175843337	22.37163238140784	22.41459860646745	22.074580368764074	22.33957597328065	22.476275980214822	22.505082955225596	22.3016111410681	22.211229238620557	21.96285278113176
Phenylalanine|HILIC	22.73169180665569	22.514543997108404	22.77307121421305	22.60621281548255	21.46034755499753	21.362166911206465	22.90700302985193	21.416058976924248	22.846003804833824	22.09030487153936	20.66253616221507	19.9688581142923	22.97795088776694	21.49124570470916	22.159848201064296	21.977805479946586	22.4822708333672	24.47341469533984
Pipecolic acid|HILIC	19.043626321466213	19.113437616721125	19.050789310025944	17.844094559258778	16.36596413868613	16.624273344829955	18.71687984241913	17.158676538120716	18.73095869953216	16.818146309525005	14.980767564911158	14.971701671884272	17.8760758204303	15.856933800240771	16.965069644492015	16.655187506447145	17.222188882436537	19.484863935938414
Proline|HILIC	27.5201598831198	27.9855523529545	27.86768727310833	29.33189167500743	26.416204002566136	26.46396241551417	29.968529709700245	27.01719228571434	29.585765667235503	28.054050172054097	25.65307958661269	24.193834158934028	29.18232858665095	25.957623382423805	27.300408581768533	27.07048616186777	27.780410038751228	30.892168140790908
Ex. Trehalose|HILIC	28.59081853744179	28.08334018409317	28.374621745837405	27.297304988961294	25.32534032380471	25.504903816877487	27.036680176387584	25.674273061424504	26.94964186096202	26.303752206657084	25.64768877755857	25.400722567952226	27.18692727306593	26.92313985301405	26.879543772099524	24.929132947899813	26.33274073548687	28.117438441453675
Ex. Mannitol|HILIC	21.28822848953611	19.9779466002971	20.248202078661343	26.047996533073324	24.458504735690862	21.761315321413047	18.585279636237036	16.41147947424569	17.345534987648367	18.20906200554332	16.203904220565835	14.556545777218904	17.93277751146836	15.492148888771958	16.622635157372432	18.711982837263	18.338939730141544	19.973337336304755
Inositol|HILIC	20.13210949487905	19.968005583559865	20.183912490568265	22.091568236045447	21.066343258684828	21.021360391622643	22.76692466526521	21.459560743016308	22.42079735124744	21.89340220785089	20.747837453536896	19.797609891008182	22.158818810591416	21.13752684961772	21.50647045557836	21.4549947763167	21.963851657636187	23.1010992622301
Allose|HILIC	23.042532329122203	22.70877587914744	22.979663612516948	21.98406196654736	20.237561706712597	20.258675309748835	21.665497681780128	20.486171281511247	21.699676956494784	21.082445952957624	20.459513734338795	20.290777086301983	21.872484665386526	21.075623012603582	21.58748902936372	19.69338967757155	21.09379558517636	22.677078828254764
Uridine|HILIC	21.73494577878529	20.952508030762424	20.694815411326907	23.289721942680213	22.44225050468634	22.499588934820903	23.98959815255922	22.16465311903815	23.049581859132505	24.06079469920577	22.73673179293868	21.646650892441183	24.33433607140426	22.951382255476577	22.898451712556323	23.60371749165286	23.12398500654684	24.03695149058043
UDP-glucose|HILIC	19.22097921805976	19.88604263458504	20.56574396522318	17.75867799459205	17.398915804398044	18.04727071088298	19.984581031856948	19.508511120908175	20.07726162505529	17.571481474808564	16.702628678627732	17.04852260092497	18.032113805097943	18.359239139991608	18.393357150080103	18.12227270830576	18.50781774666457	19.42658322791408
UDP-N-acetylglucosamine|HILIC	20.037427929392187	20.35879246636844	20.65546399126044	21.59352246129443	20.638569983212637	20.59932935449324	22.224158724082848	21.708087621910398	22.440542749917764	22.074638964885136	20.956565997904622	19.768940571603626	21.69251883916258	21.118909027861275	21.326113656016844	21.68073346940645	21.86969335644633	22.294360861525544
Xanthosine|HILIC	15.735877495900125	13.750919260606551	14.245268076115382	16.047693347639694	16.341019001055322	17.097354338134483	18.22819203152459	16.757425695843732	16.668489519182703	18.0611283599953	16.997540833327143	17.074988228350485	17.576666115672435	18.189259098018034	15.28152434712504	19.025868866836475	18.63564528625417	18.024769836494997
Homocysteic acid|HILIC	19.291153314275817	19.676644069820203	19.502962081260247	21.42344689736453	20.415326964783027	20.346739098249344	21.86400283807322	20.309116707642552	21.47818290809928	21.70168555986948	21.0488022709976	19.67968713391778	22.07051457124436	20.51236753196028	21.34559281553661	20.613630545784904	20.6732319384822	22.505427606552715
Ex. Ribose 5-phosphate|HILIC	20.229141888803635	19.423004271925794	19.91879915420072	19.50365075189488	18.526596022485258	18.665327025292672	20.24060247032156	18.965204216699668	20.55377374891873	20.749796538864214	19.08589153835758	17.937573308584316	20.932777656227664	18.68442613408007	20.005309568726624	18.744654047331025	18.496467639773247	19.47078559729912
gamma-Glutamylglutamine|HILIC	19.1435726745717	18.82575285909338	18.94577099248524	20.954531540321163	20.93868415580132	20.83739760630648	20.66024131825488	19.71339104815486	20.29340986074758	20.360378035457646	19.5366504571256	18.34570827070932	19.45800702895415	18.512238064262917	19.30755991969064	19.708236533936947	17.51887166902352	18.65050116992408
N-Acetyl-Asp-Glu|HILIC	19.881069548090235	17.48722172461371	18.8811113413501	15.4825907295391	18.41465588187797	17.925212472496497	18.421079004348407	18.125488877218523	18.329338838092895	18.769825800520103	17.688843628660333	16.569837047043148	18.136144789622684	18.09471522979107	17.531532063721478	18.53918498289113	17.704729783727963	16.10891888752024
CDP-Ethanolamine|HILIC	17.839229299995225	17.44326864178576	17.832628004397062	17.2584751527531	16.96456256858635	16.938387956667576	17.849549279105037	17.445484873719227	17.651523550319318	17.83751421758069	16.685248979814244	14.6587644311184	17.777972087356993	17.3357218228353	16.596301042573412	17.903977625139106	18.354302138862664	18.279136868980935
Ex. Raffinose|HILIC	18.645498194921824	17.299199056219422	18.05785611096936	17.79500185048916	15.940331884598358	16.61066135514506	18.537057506305235	17.062203685918504	18.235240335990557	18.111487217956697	16.31294613711417	14.377368656704792	18.425977822728864	17.030317992420994	17.253864758683317	17.730259513630365	17.875056493595597	19.513828379462204
Ex. UDP-xylose|HILIC	19.93813202202634	19.120659004019394	19.60191961948765	18.207680104437145	18.321109232937275	18.375403954523865	21.06295691178847	19.85615887962523	20.717015267147485	19.704154854468964	18.09731608871577	16.651369083425838	19.427882281247687	18.873511731804346	19.180298810943757	19.286111618255923	19.563505734025814	19.443859619801668
Cyclic ADP-ribose|HILIC	21.16566443194148	20.57664737315023	21.20052607897128	20.344502703946283	20.246154240615446	20.52725851916054	21.69103676809085	20.722321426737867	21.02603113773114	21.50174219376768	20.20944685893927	19.35004028651068	21.31049912662685	20.73008739903522	20.236653711096373	21.08580098756985	20.87293491444123	21.51253944404167
ADP-ribose|HILIC	17.067600816878937	16.437171254422978	16.868275084369554	18.20874244843542	16.57312320012698	16.266381079365726	18.630402440030892	16.740466178992076	17.751453551175448	18.198477475805216	15.649096936434876	14.28982752120595	18.67875579311152	16.356812496764007	16.06139168972589	17.113003005270723	17.20436343589523	18.19399624939684
GDP-mannose|HILIC	17.09397455941601	15.207425100910214	16.414080712080743	16.716999776466928	14.655277247624207	14.677127418683254	17.373884285908094	15.931328954034306	17.376069127960402	15.543167859835764	12.37837964855413	12.38590905007679	16.115220051435923	15.37092695808158	14.955915224900966	14.45889279309475	16.730205283815156	16.40277738049281
UDP-glucuronic acid|HILIC	16.736593391049638	15.968227019016815	16.76561059919631	17.06361880145358	16.143890329538642	16.418983392533605	17.39207833288195	16.73216173794965	17.382242252909734	16.11402328992457	14.806584792338628	13.018230922657375	16.360996008848858	15.850682512519606	15.42310525720898	16.102280769889646	17.136022852913744	16.34998426433547
Mevalonic acid|HILIC	16.536578542284474	16.159926952148332	16.416368834621277	18.212540187757963	18.53983217528005	17.7673750682755	19.334579067016914	18.16793938592116	20.08859116084076	19.0250560045139	16.785828732578466	17.52597280541187	19.286139075151063	17.914445747423542	19.158532781245665	17.183142503414153	18.032814085446947	19.03658211512855
Palmitoleic acid|HILIC	22.21988957810069	21.56832601190905	22.261123031062684	21.261431356649084	20.930653804732568	21.285568714464567	21.44617023831666	20.583468930768355	21.083656756324384	21.840050691475835	20.394457708485213	19.41129520615774	21.371858057425325	20.827351994615626	20.438817614362964	20.983583675591557	20.76162514354656	21.272341497550386
