## Supplementary File 1 for "Multiomics dissection of the CO_2_-dependent fast growth of *Picochlorum celeri*": sample_map.tsv

Sample	Genotype	Growth condition	Culture	Mutant collection	Proteome TMT channel	Competition sample	Competition lysate	Competition plex	NaCl TMT channel	Bicarbonate TMT channel	RNA library	Metabolite and lipid sample
B1-1	Wild type	High CO2	B1		126	B1-3	S01	Plex1	126	127N	B1_2_S44	B1-1
B1-1 AIR	Wild type	Air	B1		127N	B1-3 AIR	S04	Plex1	127C	128N	B1_2_AIR_S47	B1_AIR
CAII-2	CAII	High CO2	CAII	2.0	127C	CAII-2	S07	Plex1	128C	129N	CAII_2_S50	CAII_2
CA3-2	CA3	High CO2	CA3	2.0	128N	CA3-2	S10	Plex1	129C	130N	CA3_2_S53	CA3_2
CA4-2	CA4	High CO2	CA4	2.0	128C	CA4-2	S13	Plex1	130C	131N	CA4_2_S56	CA4_2
CA7-2	CA7	High CO2	CA7	2.0	129N	CA7-2	S16	Plex1	131C	132N	CA7_2_S59	CA7_2
B3-1	Wild type	High CO2	B3		129C	B3-3	S02	Plex2	126	127N	B3_2_S45	B3-1
B3-1 AIR	Wild type	Air	B3		130N	B3-3 AIR	S05	Plex2	131C	132N	B3_2_AIR_S48	B3_AIR
CAII-3	CAII	High CO2	CAII	3.0	130C	CAII-3	S08	Plex2	127C	128N	CAII_3_S51	CAII_3
CA3-3	CA3	High CO2	CA3	3.0	131N	CA3-3	S11	Plex1	133C	134N	CA3_3_S54	CA3_3
CA4-3	CA4	High CO2	CA4	3.0	131C	CA4-3	S14	Plex2	128C	129N	CA4_3_S57	CA4_3
CA7-3	CA7	High CO2	CA7	3.0	132N	CA7-3	S17	Plex2	129C	130N	CA7_3_S60	CA7_3
B4-1	Wild type	High CO2	B4		132C	B4-3	S03	Plex2	130C	131N	B4_2_S46	B4-1
B4-1 AIR	Wild type	Air	B4		133N	B4-3 AIR	S06	Plex1	132C	133N	B4_2_AIR_S49	B4_AIR
CAII-4	CAII	High CO2	CAII	4.0	133C	CAII-4	S09	Plex2	132C	133N	CAII_4_S52	CAII_4
CA3-4	CA3	High CO2	CA3	4.0	134N	CA3-4	S12	Plex2	133C	134N	CA3_4_S55	CA3_4
CA4-4	CA4	High CO2	CA4	4.0	134C	CA4-4	S15	Plex2	134C	135N	CA4_4_S58	CA4_4
CA7-4	CA7	High CO2	CA7	4.0	135N	CA7-4	S18	Plex1	134C	135N	CA7_4_S61	CA7_4
