## Supplementary File 1 for "Multiomics dissection of the CO_2_-dependent fast growth of *Picochlorum celeri*": allelic_pairs_unpaired.tsv

gene_id	haplotype	chromosome	reason
EMRE3EUKG4065522	p0	chr01	no_alignment_coverage
EMRE3EUKG4065533	p0	chr01	no_alignment_coverage
EMRE3EUKG4065534	p0	chr01	no_alignment_coverage
EMRE3EUKG4065871	p0	chr01	no_alignment_coverage
EMRE3EUKG4065917	p0	chr01	no_alignment_coverage
EMRE3EUKG4065918	p0	chr01	no_alignment_coverage
EMRE3EUKG4066071	p0	chr01	no_alignment_coverage
EMRE3EUKG4066134	p0	chr01	displaced_by_closer_p0_gene
EMRE3EUKG4066131	p0	chr01	displaced_by_closer_p0_gene
EMRE3EUKG4066135	p0	chr01	displaced_by_closer_p0_gene
EMRE3EUKG4066130	p0	chr01	displaced_by_closer_p0_gene
EMRE3EUKG4066133	p0	chr01	displaced_by_closer_p0_gene
EMRE3EUKG4066106	p0	chr01	displaced_by_closer_p0_gene
EMRE3EUKG4066096	p0	chr01	displaced_by_closer_p0_gene
EMRE3EUKG4066136	p0	chr01	displaced_by_closer_p0_gene
EMRE3EUKG4066064	p0	chr01	displaced_by_closer_p0_gene
EMRE3EUKG4066053	p0	chr01	displaced_by_closer_p0_gene
EMRE3EUKG4066042	p0	chr01	displaced_by_closer_p0_gene
EMRE3EUKG4066035	p0	chr01	displaced_by_closer_p0_gene
EMRE3EUKG4066031	p0	chr01	displaced_by_closer_p0_gene
EMRE3EUKG4066022	p0	chr01	displaced_by_closer_p0_gene
EMRE3EUKG4066007	p0	chr01	displaced_by_closer_p0_gene
EMRE3EUKG4065993	p0	chr01	displaced_by_closer_p0_gene
EMRE3EUKG4065988	p0	chr01	displaced_by_closer_p0_gene
EMRE3EUKG4065958	p0	chr01	displaced_by_closer_p0_gene
EMRE3EUKG4065945	p0	chr01	displaced_by_closer_p0_gene
EMRE3EUKG4066141	p0	chr01	displaced_by_closer_p0_gene
EMRE3EUKG4065939	p0	chr01	displaced_by_closer_p0_gene
EMRE3EUKG4065938	p0	chr01	displaced_by_closer_p0_gene
EMRE3EUKG4065920	p0	chr01	displaced_by_closer_p0_gene
EMRE3EUKG4065897	p0	chr01	displaced_by_closer_p0_gene
EMRE3EUKG4065892	p0	chr01	displaced_by_closer_p0_gene
EMRE3EUKG4065858	p0	chr01	displaced_by_closer_p0_gene
EMRE3EUKG4065856	p0	chr01	displaced_by_closer_p0_gene
EMRE3EUKG4065835	p0	chr01	displaced_by_closer_p0_gene
EMRE3EUKG4065816	p0	chr01	displaced_by_closer_p0_gene
EMRE3EUKG4065815	p0	chr01	displaced_by_closer_p0_gene
EMRE3EUKG4065814	p0	chr01	displaced_by_closer_p0_gene
EMRE3EUKG4065810	p0	chr01	displaced_by_closer_p0_gene
EMRE3EUKG4065805	p0	chr01	displaced_by_closer_p0_gene
EMRE3EUKG4065795	p0	chr01	displaced_by_closer_p0_gene
EMRE3EUKG4065777	p0	chr01	displaced_by_closer_p0_gene
EMRE3EUKG4065768	p0	chr01	displaced_by_closer_p0_gene
EMRE3EUKG4065762	p0	chr01	displaced_by_closer_p0_gene
EMRE3EUKG4065760	p0	chr01	displaced_by_closer_p0_gene
EMRE3EUKG4065700	p0	chr01	displaced_by_closer_p0_gene
EMRE3EUKG4065672	p0	chr01	displaced_by_closer_p0_gene
EMRE3EUKG4065667	p0	chr01	displaced_by_closer_p0_gene
EMRE3EUKG4065650	p0	chr01	displaced_by_closer_p0_gene
EMRE3EUKG4065584	p0	chr01	displaced_by_closer_p0_gene
EMRE3EUKG4065552	p0	chr01	displaced_by_closer_p0_gene
EMRE3EUKG4065551	p0	chr01	displaced_by_closer_p0_gene
EMRE3EUKG4065536	p0	chr01	displaced_by_closer_p0_gene
EMRE3EUKG4065532	p0	chr01	displaced_by_closer_p0_gene
EMRE3EUKG4065499	p0	chr01	displaced_by_closer_p0_gene
EMRE3EUKG4065497	p0	chr01	displaced_by_closer_p0_gene
EMRE3EUKG4065495	p0	chr01	displaced_by_closer_p0_gene
EMRE3EUKG4065493	p0	chr01	displaced_by_closer_p0_gene
EMRE3EUKG4065490	p0	chr01	displaced_by_closer_p0_gene
EMRE3EUKG4065488	p0	chr01	displaced_by_closer_p0_gene
EMRE3EUKG4065487	p0	chr01	displaced_by_closer_p0_gene
EMRE3EUKG4065477	p0	chr01	displaced_by_closer_p0_gene
EMRE3EUKG4065473	p0	chr01	displaced_by_closer_p0_gene
EMRE3EUKG4065451	p0	chr01	displaced_by_closer_p0_gene
EMRE3EUKG4065440	p0	chr01	displaced_by_closer_p0_gene
EMRE3EUKG4065437	p0	chr01	displaced_by_closer_p0_gene
EMRE3EUKG4066140	p0	chr01	displaced_by_closer_p0_gene
EMRE3EUKG4065428	p0	chr01	displaced_by_closer_p0_gene
EMRE3EUKG4065422	p0	chr01	displaced_by_closer_p0_gene
EMRE3EUKG4065412	p0	chr01	displaced_by_closer_p0_gene
EMRE3EUKG4065400	p0	chr01	displaced_by_closer_p0_gene
EMRE3EUKG4065391	p0	chr01	displaced_by_closer_p0_gene
EMRE3EUKG4065345	p0	chr01	displaced_by_closer_p0_gene
EMRE3EUKG4065340	p0	chr01	displaced_by_closer_p0_gene
EMRE3EUKG4065310	p0	chr01	displaced_by_closer_p0_gene
EMRE3EUKG4065309	p0	chr01	displaced_by_closer_p0_gene
EMRE3EUKG4065299	p0	chr01	displaced_by_closer_p0_gene
EMRE3EUKG4065279	p0	chr01	displaced_by_closer_p0_gene
EMRE3EUKG4065278	p0	chr01	displaced_by_closer_p0_gene
EMRE3EUKG4065274	p0	chr01	displaced_by_closer_p0_gene
EMRE3EUKG4065269	p0	chr01	displaced_by_closer_p0_gene
EMRE3EUKG4065268	p0	chr01	displaced_by_closer_p0_gene
EMRE3EUKG4062582	p0	chr02	no_alignment_coverage
EMRE3EUKG4062627	p0	chr02	no_alignment_coverage
EMRE3EUKG4062667	p0	chr02	no_alignment_coverage
EMRE3EUKG4062668	p0	chr02	no_alignment_coverage
EMRE3EUKG4062669	p0	chr02	no_alignment_coverage
EMRE3EUKG4062895	p0	chr02	no_alignment_coverage
EMRE3EUKG4062896	p0	chr02	no_alignment_coverage
EMRE3EUKG4063077	p0	chr02	no_alignment_coverage
EMRE3EUKG4063078	p0	chr02	no_alignment_coverage
EMRE3EUKG4063084	p0	chr02	no_alignment_coverage
EMRE3EUKG4063222	p0	chr02	no_alignment_coverage
EMRE3EUKG4063223	p0	chr02	no_alignment_coverage
EMRE3EUKG4063250	p0	chr02	displaced_by_closer_p0_gene
EMRE3EUKG4063245	p0	chr02	displaced_by_closer_p0_gene
EMRE3EUKG4063244	p0	chr02	displaced_by_closer_p0_gene
EMRE3EUKG4063242	p0	chr02	displaced_by_closer_p0_gene
EMRE3EUKG4063234	p0	chr02	displaced_by_closer_p0_gene
EMRE3EUKG4063233	p0	chr02	displaced_by_closer_p0_gene
EMRE3EUKG4063269	p0	chr02	displaced_by_closer_p0_gene
EMRE3EUKG4063202	p0	chr02	displaced_by_closer_p0_gene
EMRE3EUKG4063182	p0	chr02	displaced_by_closer_p0_gene
EMRE3EUKG4063147	p0	chr02	displaced_by_closer_p0_gene
EMRE3EUKG4063141	p0	chr02	displaced_by_closer_p0_gene
EMRE3EUKG4063123	p0	chr02	displaced_by_closer_p0_gene
EMRE3EUKG4063090	p0	chr02	displaced_by_closer_p0_gene
EMRE3EUKG4063073	p0	chr02	displaced_by_closer_p0_gene
EMRE3EUKG4063058	p0	chr02	displaced_by_closer_p0_gene
EMRE3EUKG4063046	p0	chr02	displaced_by_closer_p0_gene
EMRE3EUKG4063043	p0	chr02	displaced_by_closer_p0_gene
EMRE3EUKG4063019	p0	chr02	displaced_by_closer_p0_gene
EMRE3EUKG4063015	p0	chr02	displaced_by_closer_p0_gene
EMRE3EUKG4062986	p0	chr02	displaced_by_closer_p0_gene
EMRE3EUKG4062967	p0	chr02	displaced_by_closer_p0_gene
EMRE3EUKG4062948	p0	chr02	displaced_by_closer_p0_gene
EMRE3EUKG4062946	p0	chr02	displaced_by_closer_p0_gene
EMRE3EUKG4062945	p0	chr02	displaced_by_closer_p0_gene
EMRE3EUKG4062944	p0	chr02	displaced_by_closer_p0_gene
EMRE3EUKG4062940	p0	chr02	displaced_by_closer_p0_gene
EMRE3EUKG4062938	p0	chr02	displaced_by_closer_p0_gene
EMRE3EUKG4062934	p0	chr02	displaced_by_closer_p0_gene
EMRE3EUKG4063272	p0	chr02	displaced_by_closer_p0_gene
EMRE3EUKG4062842	p0	chr02	displaced_by_closer_p0_gene
EMRE3EUKG4062839	p0	chr02	displaced_by_closer_p0_gene
EMRE3EUKG4062829	p0	chr02	displaced_by_closer_p0_gene
EMRE3EUKG4062800	p0	chr02	displaced_by_closer_p0_gene
EMRE3EUKG4062796	p0	chr02	displaced_by_closer_p0_gene
EMRE3EUKG4062795	p0	chr02	displaced_by_closer_p0_gene
EMRE3EUKG4063267	p0	chr02	displaced_by_closer_p0_gene
EMRE3EUKG4063264	p0	chr02	displaced_by_closer_p0_gene
EMRE3EUKG4063270	p0	chr02	displaced_by_closer_p0_gene
EMRE3EUKG4062744	p0	chr02	displaced_by_closer_p0_gene
EMRE3EUKG4062735	p0	chr02	displaced_by_closer_p0_gene
EMRE3EUKG4062734	p0	chr02	displaced_by_closer_p0_gene
EMRE3EUKG4063268	p0	chr02	displaced_by_closer_p0_gene
EMRE3EUKG4062730	p0	chr02	displaced_by_closer_p0_gene
EMRE3EUKG4062727	p0	chr02	displaced_by_closer_p0_gene
EMRE3EUKG4062725	p0	chr02	displaced_by_closer_p0_gene
EMRE3EUKG4062722	p0	chr02	displaced_by_closer_p0_gene
EMRE3EUKG4062713	p0	chr02	displaced_by_closer_p0_gene
EMRE3EUKG4062692	p0	chr02	displaced_by_closer_p0_gene
EMRE3EUKG4063266	p0	chr02	displaced_by_closer_p0_gene
EMRE3EUKG4062662	p0	chr02	displaced_by_closer_p0_gene
EMRE3EUKG4062641	p0	chr02	displaced_by_closer_p0_gene
EMRE3EUKG4062631	p0	chr02	displaced_by_closer_p0_gene
EMRE3EUKG4062629	p0	chr02	displaced_by_closer_p0_gene
EMRE3EUKG4062626	p0	chr02	displaced_by_closer_p0_gene
EMRE3EUKG4062624	p0	chr02	displaced_by_closer_p0_gene
EMRE3EUKG4062613	p0	chr02	displaced_by_closer_p0_gene
EMRE3EUKG4062608	p0	chr02	displaced_by_closer_p0_gene
EMRE3EUKG4062602	p0	chr02	displaced_by_closer_p0_gene
EMRE3EUKG4062601	p0	chr02	displaced_by_closer_p0_gene
EMRE3EUKG4062591	p0	chr02	displaced_by_closer_p0_gene
EMRE3EUKG4062589	p0	chr02	displaced_by_closer_p0_gene
EMRE3EUKG4062564	p0	chr02	displaced_by_closer_p0_gene
EMRE3EUKG4062561	p0	chr02	displaced_by_closer_p0_gene
EMRE3EUKG4062560	p0	chr02	displaced_by_closer_p0_gene
EMRE3EUKG4062559	p0	chr02	displaced_by_closer_p0_gene
EMRE3EUKG4062557	p0	chr02	displaced_by_closer_p0_gene
EMRE3EUKG4062554	p0	chr02	displaced_by_closer_p0_gene
EMRE3EUKG4062552	p0	chr02	displaced_by_closer_p0_gene
EMRE3EUKG4062551	p0	chr02	displaced_by_closer_p0_gene
EMRE3EUKG4062550	p0	chr02	displaced_by_closer_p0_gene
EMRE3EUKG4062549	p0	chr02	displaced_by_closer_p0_gene
EMRE3EUKG4063343	p0	chr03	no_alignment_coverage
EMRE3EUKG4063419	p0	chr03	no_alignment_coverage
EMRE3EUKG4063420	p0	chr03	no_alignment_coverage
EMRE3EUKG4063582	p0	chr03	no_alignment_coverage
EMRE3EUKG4063583	p0	chr03	no_alignment_coverage
EMRE3EUKG4063949	p0	chr03	no_alignment_coverage
EMRE3EUKG4063755	p0	chr03	no_alignment_coverage
EMRE3EUKG4063756	p0	chr03	no_alignment_coverage
EMRE3EUKG4063771	p0	chr03	no_alignment_coverage
EMRE3EUKG4063874	p0	chr03	no_alignment_coverage
EMRE3EUKG4063943	p0	chr03	no_alignment_coverage
EMRE3EUKG4063879	p0	chr03	no_alignment_coverage
EMRE3EUKG4063937	p0	chr03	displaced_by_closer_p0_gene
EMRE3EUKG4063938	p0	chr03	displaced_by_closer_p0_gene
EMRE3EUKG4063939	p0	chr03	displaced_by_closer_p0_gene
EMRE3EUKG4063940	p0	chr03	displaced_by_closer_p0_gene
EMRE3EUKG4063952	p0	chr03	displaced_by_closer_p0_gene
EMRE3EUKG4063927	p0	chr03	displaced_by_closer_p0_gene
EMRE3EUKG4063916	p0	chr03	displaced_by_closer_p0_gene
EMRE3EUKG4063908	p0	chr03	displaced_by_closer_p0_gene
EMRE3EUKG4063907	p0	chr03	displaced_by_closer_p0_gene
EMRE3EUKG4063878	p0	chr03	displaced_by_closer_p0_gene
EMRE3EUKG4063873	p0	chr03	displaced_by_closer_p0_gene
EMRE3EUKG4063757	p0	chr03	displaced_by_closer_p0_gene
EMRE3EUKG4063754	p0	chr03	displaced_by_closer_p0_gene
EMRE3EUKG4063752	p0	chr03	displaced_by_closer_p0_gene
EMRE3EUKG4063751	p0	chr03	displaced_by_closer_p0_gene
EMRE3EUKG4063748	p0	chr03	displaced_by_closer_p0_gene
EMRE3EUKG4063741	p0	chr03	displaced_by_closer_p0_gene
EMRE3EUKG4063713	p0	chr03	displaced_by_closer_p0_gene
EMRE3EUKG4063699	p0	chr03	displaced_by_closer_p0_gene
EMRE3EUKG4063677	p0	chr03	displaced_by_closer_p0_gene
EMRE3EUKG4063657	p0	chr03	displaced_by_closer_p0_gene
EMRE3EUKG4063654	p0	chr03	displaced_by_closer_p0_gene
EMRE3EUKG4063648	p0	chr03	displaced_by_closer_p0_gene
EMRE3EUKG4063635	p0	chr03	displaced_by_closer_p0_gene
EMRE3EUKG4063954	p0	chr03	displaced_by_closer_p0_gene
EMRE3EUKG4063624	p0	chr03	displaced_by_closer_p0_gene
EMRE3EUKG4063597	p0	chr03	displaced_by_closer_p0_gene
EMRE3EUKG4063592	p0	chr03	displaced_by_closer_p0_gene
EMRE3EUKG4063947	p0	chr03	displaced_by_closer_p0_gene
EMRE3EUKG4063950	p0	chr03	displaced_by_closer_p0_gene
EMRE3EUKG4063573	p0	chr03	displaced_by_closer_p0_gene
EMRE3EUKG4063570	p0	chr03	displaced_by_closer_p0_gene
EMRE3EUKG4063565	p0	chr03	displaced_by_closer_p0_gene
EMRE3EUKG4063558	p0	chr03	displaced_by_closer_p0_gene
EMRE3EUKG4063538	p0	chr03	displaced_by_closer_p0_gene
EMRE3EUKG4063941	p0	chr03	displaced_by_closer_p0_gene
EMRE3EUKG4063495	p0	chr03	displaced_by_closer_p0_gene
EMRE3EUKG4063476	p0	chr03	displaced_by_closer_p0_gene
EMRE3EUKG4063475	p0	chr03	displaced_by_closer_p0_gene
EMRE3EUKG4063951	p0	chr03	displaced_by_closer_p0_gene
EMRE3EUKG4063439	p0	chr03	displaced_by_closer_p0_gene
EMRE3EUKG4063412	p0	chr03	displaced_by_closer_p0_gene
EMRE3EUKG4063395	p0	chr03	displaced_by_closer_p0_gene
EMRE3EUKG4063392	p0	chr03	displaced_by_closer_p0_gene
EMRE3EUKG4063383	p0	chr03	displaced_by_closer_p0_gene
EMRE3EUKG4063948	p0	chr03	displaced_by_closer_p0_gene
EMRE3EUKG4063945	p0	chr03	displaced_by_closer_p0_gene
EMRE3EUKG4063352	p0	chr03	displaced_by_closer_p0_gene
EMRE3EUKG4063319	p0	chr03	displaced_by_closer_p0_gene
EMRE3EUKG4063318	p0	chr03	displaced_by_closer_p0_gene
EMRE3EUKG4063317	p0	chr03	displaced_by_closer_p0_gene
EMRE3EUKG4063936	p0	chr03	displaced_by_closer_p0_gene
EMRE3EUKG4063942	p0	chr03	displaced_by_closer_p0_gene
EMRE3EUKG4066739	p0	chr04	no_alignment_coverage
EMRE3EUKG4067223	p0	chr04	no_alignment_coverage
EMRE3EUKG4067231	p0	chr04	no_alignment_coverage
EMRE3EUKG4067061	p0	chr04	no_alignment_coverage
EMRE3EUKG4067101	p0	chr04	no_alignment_coverage
EMRE3EUKG4067116	p0	chr04	no_alignment_coverage
EMRE3EUKG4067213	p0	chr04	displaced_by_closer_p0_gene
EMRE3EUKG4067209	p0	chr04	displaced_by_closer_p0_gene
EMRE3EUKG4067173	p0	chr04	displaced_by_closer_p0_gene
EMRE3EUKG4067151	p0	chr04	displaced_by_closer_p0_gene
EMRE3EUKG4067137	p0	chr04	displaced_by_closer_p0_gene
EMRE3EUKG4067122	p0	chr04	displaced_by_closer_p0_gene
EMRE3EUKG4067232	p0	chr04	displaced_by_closer_p0_gene
EMRE3EUKG4067233	p0	chr04	displaced_by_closer_p0_gene
EMRE3EUKG4067042	p0	chr04	displaced_by_closer_p0_gene
EMRE3EUKG4067016	p0	chr04	displaced_by_closer_p0_gene
EMRE3EUKG4067005	p0	chr04	displaced_by_closer_p0_gene
EMRE3EUKG4066988	p0	chr04	displaced_by_closer_p0_gene
EMRE3EUKG4066987	p0	chr04	displaced_by_closer_p0_gene
EMRE3EUKG4066973	p0	chr04	displaced_by_closer_p0_gene
EMRE3EUKG4066971	p0	chr04	displaced_by_closer_p0_gene
EMRE3EUKG4066970	p0	chr04	displaced_by_closer_p0_gene
EMRE3EUKG4066949	p0	chr04	displaced_by_closer_p0_gene
EMRE3EUKG4066947	p0	chr04	displaced_by_closer_p0_gene
EMRE3EUKG4066939	p0	chr04	displaced_by_closer_p0_gene
EMRE3EUKG4066923	p0	chr04	displaced_by_closer_p0_gene
EMRE3EUKG4066911	p0	chr04	displaced_by_closer_p0_gene
EMRE3EUKG4066893	p0	chr04	displaced_by_closer_p0_gene
EMRE3EUKG4066886	p0	chr04	displaced_by_closer_p0_gene
EMRE3EUKG4066857	p0	chr04	displaced_by_closer_p0_gene
EMRE3EUKG4066848	p0	chr04	displaced_by_closer_p0_gene
EMRE3EUKG4067228	p0	chr04	displaced_by_closer_p0_gene
EMRE3EUKG4066837	p0	chr04	displaced_by_closer_p0_gene
EMRE3EUKG4066795	p0	chr04	displaced_by_closer_p0_gene
EMRE3EUKG4066793	p0	chr04	displaced_by_closer_p0_gene
EMRE3EUKG4066781	p0	chr04	displaced_by_closer_p0_gene
EMRE3EUKG4067229	p0	chr04	displaced_by_closer_p0_gene
EMRE3EUKG4066776	p0	chr04	displaced_by_closer_p0_gene
EMRE3EUKG4067230	p0	chr04	displaced_by_closer_p0_gene
EMRE3EUKG4066766	p0	chr04	displaced_by_closer_p0_gene
EMRE3EUKG4066731	p0	chr04	displaced_by_closer_p0_gene
EMRE3EUKG4066729	p0	chr04	displaced_by_closer_p0_gene
EMRE3EUKG4067227	p0	chr04	displaced_by_closer_p0_gene
EMRE3EUKG4066723	p0	chr04	displaced_by_closer_p0_gene
EMRE3EUKG4066720	p0	chr04	displaced_by_closer_p0_gene
EMRE3EUKG4067225	p0	chr04	displaced_by_closer_p0_gene
EMRE3EUKG4066704	p0	chr04	displaced_by_closer_p0_gene
EMRE3EUKG4066694	p0	chr04	displaced_by_closer_p0_gene
EMRE3EUKG4066680	p0	chr04	displaced_by_closer_p0_gene
EMRE3EUKG4066660	p0	chr04	displaced_by_closer_p0_gene
EMRE3EUKG4066655	p0	chr04	displaced_by_closer_p0_gene
EMRE3EUKG4066650	p0	chr04	displaced_by_closer_p0_gene
EMRE3EUKG4067263	p0	chr05	no_alignment_coverage
EMRE3EUKG4067511	p0	chr05	no_alignment_coverage
EMRE3EUKG4067512	p0	chr05	no_alignment_coverage
EMRE3EUKG4067674	p0	chr05	no_alignment_coverage
EMRE3EUKG4067870	p0	chr05	displaced_by_closer_p0_gene
EMRE3EUKG4067857	p0	chr05	displaced_by_closer_p0_gene
EMRE3EUKG4067877	p0	chr05	displaced_by_closer_p0_gene
EMRE3EUKG4067837	p0	chr05	displaced_by_closer_p0_gene
EMRE3EUKG4067822	p0	chr05	displaced_by_closer_p0_gene
EMRE3EUKG4067792	p0	chr05	displaced_by_closer_p0_gene
EMRE3EUKG4067775	p0	chr05	displaced_by_closer_p0_gene
EMRE3EUKG4067762	p0	chr05	displaced_by_closer_p0_gene
EMRE3EUKG4067752	p0	chr05	displaced_by_closer_p0_gene
EMRE3EUKG4067736	p0	chr05	displaced_by_closer_p0_gene
EMRE3EUKG4067680	p0	chr05	displaced_by_closer_p0_gene
EMRE3EUKG4067648	p0	chr05	displaced_by_closer_p0_gene
EMRE3EUKG4067647	p0	chr05	displaced_by_closer_p0_gene
EMRE3EUKG4067646	p0	chr05	displaced_by_closer_p0_gene
EMRE3EUKG4067636	p0	chr05	displaced_by_closer_p0_gene
EMRE3EUKG4067590	p0	chr05	displaced_by_closer_p0_gene
EMRE3EUKG4067588	p0	chr05	displaced_by_closer_p0_gene
EMRE3EUKG4067570	p0	chr05	displaced_by_closer_p0_gene
EMRE3EUKG4067569	p0	chr05	displaced_by_closer_p0_gene
EMRE3EUKG4067567	p0	chr05	displaced_by_closer_p0_gene
EMRE3EUKG4067873	p0	chr05	displaced_by_closer_p0_gene
EMRE3EUKG4067537	p0	chr05	displaced_by_closer_p0_gene
EMRE3EUKG4067532	p0	chr05	displaced_by_closer_p0_gene
EMRE3EUKG4067874	p0	chr05	displaced_by_closer_p0_gene
EMRE3EUKG4067476	p0	chr05	displaced_by_closer_p0_gene
EMRE3EUKG4067432	p0	chr05	displaced_by_closer_p0_gene
EMRE3EUKG4067411	p0	chr05	displaced_by_closer_p0_gene
EMRE3EUKG4067402	p0	chr05	displaced_by_closer_p0_gene
EMRE3EUKG4067400	p0	chr05	displaced_by_closer_p0_gene
EMRE3EUKG4067369	p0	chr05	displaced_by_closer_p0_gene
EMRE3EUKG4067358	p0	chr05	displaced_by_closer_p0_gene
EMRE3EUKG4067354	p0	chr05	displaced_by_closer_p0_gene
EMRE3EUKG4067334	p0	chr05	displaced_by_closer_p0_gene
EMRE3EUKG4067324	p0	chr05	displaced_by_closer_p0_gene
EMRE3EUKG4067875	p0	chr05	displaced_by_closer_p0_gene
EMRE3EUKG4067301	p0	chr05	displaced_by_closer_p0_gene
EMRE3EUKG4067298	p0	chr05	displaced_by_closer_p0_gene
EMRE3EUKG4067278	p0	chr05	displaced_by_closer_p0_gene
EMRE3EUKG4067259	p0	chr05	displaced_by_closer_p0_gene
EMRE3EUKG4067251	p0	chr05	displaced_by_closer_p0_gene
EMRE3EUKG4068035	p0	chr06	no_alignment_coverage
EMRE3EUKG4068036	p0	chr06	no_alignment_coverage
EMRE3EUKG4068037	p0	chr06	no_alignment_coverage
EMRE3EUKG4068038	p0	chr06	no_alignment_coverage
EMRE3EUKG4068091	p0	chr06	no_alignment_coverage
EMRE3EUKG4068495	p0	chr06	displaced_by_closer_p0_gene
EMRE3EUKG4068488	p0	chr06	displaced_by_closer_p0_gene
EMRE3EUKG4068486	p0	chr06	displaced_by_closer_p0_gene
EMRE3EUKG4068485	p0	chr06	displaced_by_closer_p0_gene
EMRE3EUKG4068484	p0	chr06	displaced_by_closer_p0_gene
EMRE3EUKG4068477	p0	chr06	displaced_by_closer_p0_gene
EMRE3EUKG4068450	p0	chr06	displaced_by_closer_p0_gene
EMRE3EUKG4068380	p0	chr06	displaced_by_closer_p0_gene
EMRE3EUKG4068349	p0	chr06	displaced_by_closer_p0_gene
EMRE3EUKG4068347	p0	chr06	displaced_by_closer_p0_gene
EMRE3EUKG4068322	p0	chr06	displaced_by_closer_p0_gene
EMRE3EUKG4068309	p0	chr06	displaced_by_closer_p0_gene
EMRE3EUKG4068305	p0	chr06	displaced_by_closer_p0_gene
EMRE3EUKG4068288	p0	chr06	displaced_by_closer_p0_gene
EMRE3EUKG4068286	p0	chr06	displaced_by_closer_p0_gene
EMRE3EUKG4068271	p0	chr06	displaced_by_closer_p0_gene
EMRE3EUKG4068244	p0	chr06	displaced_by_closer_p0_gene
EMRE3EUKG4068239	p0	chr06	displaced_by_closer_p0_gene
EMRE3EUKG4068238	p0	chr06	displaced_by_closer_p0_gene
EMRE3EUKG4068237	p0	chr06	displaced_by_closer_p0_gene
EMRE3EUKG4068233	p0	chr06	displaced_by_closer_p0_gene
EMRE3EUKG4068231	p0	chr06	displaced_by_closer_p0_gene
EMRE3EUKG4068501	p0	chr06	displaced_by_closer_p0_gene
EMRE3EUKG4068207	p0	chr06	displaced_by_closer_p0_gene
EMRE3EUKG4068206	p0	chr06	displaced_by_closer_p0_gene
EMRE3EUKG4068205	p0	chr06	displaced_by_closer_p0_gene
EMRE3EUKG4068496	p0	chr06	displaced_by_closer_p0_gene
EMRE3EUKG4068198	p0	chr06	displaced_by_closer_p0_gene
EMRE3EUKG4068196	p0	chr06	displaced_by_closer_p0_gene
EMRE3EUKG4068195	p0	chr06	displaced_by_closer_p0_gene
EMRE3EUKG4068189	p0	chr06	displaced_by_closer_p0_gene
EMRE3EUKG4068178	p0	chr06	displaced_by_closer_p0_gene
EMRE3EUKG4068175	p0	chr06	displaced_by_closer_p0_gene
EMRE3EUKG4068137	p0	chr06	displaced_by_closer_p0_gene
EMRE3EUKG4068135	p0	chr06	displaced_by_closer_p0_gene
EMRE3EUKG4068109	p0	chr06	displaced_by_closer_p0_gene
EMRE3EUKG4068101	p0	chr06	displaced_by_closer_p0_gene
EMRE3EUKG4068097	p0	chr06	displaced_by_closer_p0_gene
EMRE3EUKG4068040	p0	chr06	displaced_by_closer_p0_gene
EMRE3EUKG4068022	p0	chr06	displaced_by_closer_p0_gene
EMRE3EUKG4068011	p0	chr06	displaced_by_closer_p0_gene
EMRE3EUKG4067964	p0	chr06	displaced_by_closer_p0_gene
EMRE3EUKG4067932	p0	chr06	displaced_by_closer_p0_gene
EMRE3EUKG4068499	p0	chr06	displaced_by_closer_p0_gene
EMRE3EUKG4067922	p0	chr06	displaced_by_closer_p0_gene
EMRE3EUKG4068497	p0	chr06	displaced_by_closer_p0_gene
EMRE3EUKG4067905	p0	chr06	displaced_by_closer_p0_gene
EMRE3EUKG4067904	p0	chr06	displaced_by_closer_p0_gene
EMRE3EUKG4067898	p0	chr06	displaced_by_closer_p0_gene
EMRE3EUKG4067897	p0	chr06	displaced_by_closer_p0_gene
EMRE3EUKG4064099	p0	chr07	no_alignment_coverage
EMRE3EUKG4064100	p0	chr07	no_alignment_coverage
EMRE3EUKG4064102	p0	chr07	no_alignment_coverage
EMRE3EUKG4064103	p0	chr07	no_alignment_coverage
EMRE3EUKG4064265	p0	chr07	no_alignment_coverage
EMRE3EUKG4064302	p0	chr07	no_alignment_coverage
EMRE3EUKG4064303	p0	chr07	no_alignment_coverage
EMRE3EUKG4064362	p0	chr07	no_alignment_coverage
EMRE3EUKG4064405	p0	chr07	no_alignment_coverage
EMRE3EUKG4064512	p0	chr07	no_alignment_coverage
EMRE3EUKG4064506	p0	chr07	displaced_by_closer_p0_gene
EMRE3EUKG4064454	p0	chr07	displaced_by_closer_p0_gene
EMRE3EUKG4064441	p0	chr07	displaced_by_closer_p0_gene
EMRE3EUKG4064513	p0	chr07	displaced_by_closer_p0_gene
EMRE3EUKG4064414	p0	chr07	displaced_by_closer_p0_gene
EMRE3EUKG4064407	p0	chr07	displaced_by_closer_p0_gene
EMRE3EUKG4064406	p0	chr07	displaced_by_closer_p0_gene
EMRE3EUKG4064383	p0	chr07	displaced_by_closer_p0_gene
EMRE3EUKG4064518	p0	chr07	displaced_by_closer_p0_gene
EMRE3EUKG4064379	p0	chr07	displaced_by_closer_p0_gene
EMRE3EUKG4064370	p0	chr07	displaced_by_closer_p0_gene
EMRE3EUKG4064347	p0	chr07	displaced_by_closer_p0_gene
EMRE3EUKG4064344	p0	chr07	displaced_by_closer_p0_gene
EMRE3EUKG4064338	p0	chr07	displaced_by_closer_p0_gene
EMRE3EUKG4064325	p0	chr07	displaced_by_closer_p0_gene
EMRE3EUKG4064322	p0	chr07	displaced_by_closer_p0_gene
EMRE3EUKG4064320	p0	chr07	displaced_by_closer_p0_gene
EMRE3EUKG4064318	p0	chr07	displaced_by_closer_p0_gene
EMRE3EUKG4064511	p0	chr07	displaced_by_closer_p0_gene
EMRE3EUKG4064275	p0	chr07	displaced_by_closer_p0_gene
EMRE3EUKG4064240	p0	chr07	displaced_by_closer_p0_gene
EMRE3EUKG4064201	p0	chr07	displaced_by_closer_p0_gene
EMRE3EUKG4064199	p0	chr07	displaced_by_closer_p0_gene
EMRE3EUKG4064194	p0	chr07	displaced_by_closer_p0_gene
EMRE3EUKG4064169	p0	chr07	displaced_by_closer_p0_gene
EMRE3EUKG4064161	p0	chr07	displaced_by_closer_p0_gene
EMRE3EUKG4064151	p0	chr07	displaced_by_closer_p0_gene
EMRE3EUKG4064142	p0	chr07	displaced_by_closer_p0_gene
EMRE3EUKG4064139	p0	chr07	displaced_by_closer_p0_gene
EMRE3EUKG4064130	p0	chr07	displaced_by_closer_p0_gene
EMRE3EUKG4064129	p0	chr07	displaced_by_closer_p0_gene
EMRE3EUKG4064124	p0	chr07	displaced_by_closer_p0_gene
EMRE3EUKG4064120	p0	chr07	displaced_by_closer_p0_gene
EMRE3EUKG4064105	p0	chr07	displaced_by_closer_p0_gene
EMRE3EUKG4064094	p0	chr07	displaced_by_closer_p0_gene
EMRE3EUKG4064078	p0	chr07	displaced_by_closer_p0_gene
EMRE3EUKG4064072	p0	chr07	displaced_by_closer_p0_gene
EMRE3EUKG4064071	p0	chr07	displaced_by_closer_p0_gene
EMRE3EUKG4064069	p0	chr07	displaced_by_closer_p0_gene
EMRE3EUKG4064063	p0	chr07	displaced_by_closer_p0_gene
EMRE3EUKG4063993	p0	chr07	displaced_by_closer_p0_gene
EMRE3EUKG4063973	p0	chr07	displaced_by_closer_p0_gene
EMRE3EUKG4066161	p0	chr08	no_alignment_coverage
EMRE3EUKG4066162	p0	chr08	no_alignment_coverage
EMRE3EUKG4066264	p0	chr08	no_alignment_coverage
EMRE3EUKG4066409	p0	chr08	no_alignment_coverage
EMRE3EUKG4066633	p0	chr08	displaced_by_closer_p0_gene
EMRE3EUKG4066628	p0	chr08	displaced_by_closer_p0_gene
EMRE3EUKG4066622	p0	chr08	displaced_by_closer_p0_gene
EMRE3EUKG4066620	p0	chr08	displaced_by_closer_p0_gene
EMRE3EUKG4066614	p0	chr08	displaced_by_closer_p0_gene
EMRE3EUKG4066580	p0	chr08	displaced_by_closer_p0_gene
EMRE3EUKG4066576	p0	chr08	displaced_by_closer_p0_gene
EMRE3EUKG4066562	p0	chr08	displaced_by_closer_p0_gene
EMRE3EUKG4066539	p0	chr08	displaced_by_closer_p0_gene
EMRE3EUKG4066531	p0	chr08	displaced_by_closer_p0_gene
EMRE3EUKG4066523	p0	chr08	displaced_by_closer_p0_gene
EMRE3EUKG4066508	p0	chr08	displaced_by_closer_p0_gene
EMRE3EUKG4066493	p0	chr08	displaced_by_closer_p0_gene
EMRE3EUKG4066484	p0	chr08	displaced_by_closer_p0_gene
EMRE3EUKG4066480	p0	chr08	displaced_by_closer_p0_gene
EMRE3EUKG4066456	p0	chr08	displaced_by_closer_p0_gene
EMRE3EUKG4066637	p0	chr08	displaced_by_closer_p0_gene
EMRE3EUKG4066631	p0	chr08	displaced_by_closer_p0_gene
EMRE3EUKG4066455	p0	chr08	displaced_by_closer_p0_gene
EMRE3EUKG4066454	p0	chr08	displaced_by_closer_p0_gene
EMRE3EUKG4066448	p0	chr08	displaced_by_closer_p0_gene
EMRE3EUKG4066634	p0	chr08	displaced_by_closer_p0_gene
EMRE3EUKG4066430	p0	chr08	displaced_by_closer_p0_gene
EMRE3EUKG4066630	p0	chr08	displaced_by_closer_p0_gene
EMRE3EUKG4066382	p0	chr08	displaced_by_closer_p0_gene
EMRE3EUKG4066379	p0	chr08	displaced_by_closer_p0_gene
EMRE3EUKG4066378	p0	chr08	displaced_by_closer_p0_gene
EMRE3EUKG4066377	p0	chr08	displaced_by_closer_p0_gene
EMRE3EUKG4066369	p0	chr08	displaced_by_closer_p0_gene
EMRE3EUKG4066350	p0	chr08	displaced_by_closer_p0_gene
EMRE3EUKG4066636	p0	chr08	displaced_by_closer_p0_gene
EMRE3EUKG4066317	p0	chr08	displaced_by_closer_p0_gene
EMRE3EUKG4066632	p0	chr08	displaced_by_closer_p0_gene
EMRE3EUKG4066302	p0	chr08	displaced_by_closer_p0_gene
EMRE3EUKG4066287	p0	chr08	displaced_by_closer_p0_gene
EMRE3EUKG4066279	p0	chr08	displaced_by_closer_p0_gene
EMRE3EUKG4066276	p0	chr08	displaced_by_closer_p0_gene
EMRE3EUKG4066250	p0	chr08	displaced_by_closer_p0_gene
EMRE3EUKG4066246	p0	chr08	displaced_by_closer_p0_gene
EMRE3EUKG4066215	p0	chr08	displaced_by_closer_p0_gene
EMRE3EUKG4066209	p0	chr08	displaced_by_closer_p0_gene
EMRE3EUKG4066197	p0	chr08	displaced_by_closer_p0_gene
EMRE3EUKG4066172	p0	chr08	displaced_by_closer_p0_gene
EMRE3EUKG4066164	p0	chr08	displaced_by_closer_p0_gene
EMRE3EUKG4066163	p0	chr08	displaced_by_closer_p0_gene
EMRE3EUKG4066158	p0	chr08	displaced_by_closer_p0_gene
EMRE3EUKG4062061	p0	chr09	no_alignment_coverage
EMRE3EUKG4062072	p0	chr09	no_alignment_coverage
EMRE3EUKG4062073	p0	chr09	no_alignment_coverage
EMRE3EUKG4062074	p0	chr09	no_alignment_coverage
EMRE3EUKG4062075	p0	chr09	no_alignment_coverage
EMRE3EUKG4062294	p0	chr09	no_alignment_coverage
EMRE3EUKG4062295	p0	chr09	no_alignment_coverage
EMRE3EUKG4062531	p0	chr09	displaced_by_closer_p0_gene
EMRE3EUKG4062518	p0	chr09	displaced_by_closer_p0_gene
EMRE3EUKG4062505	p0	chr09	displaced_by_closer_p0_gene
EMRE3EUKG4062496	p0	chr09	displaced_by_closer_p0_gene
EMRE3EUKG4062403	p0	chr09	displaced_by_closer_p0_gene
EMRE3EUKG4062402	p0	chr09	displaced_by_closer_p0_gene
EMRE3EUKG4062401	p0	chr09	displaced_by_closer_p0_gene
EMRE3EUKG4062399	p0	chr09	displaced_by_closer_p0_gene
EMRE3EUKG4062397	p0	chr09	displaced_by_closer_p0_gene
EMRE3EUKG4062394	p0	chr09	displaced_by_closer_p0_gene
EMRE3EUKG4062389	p0	chr09	displaced_by_closer_p0_gene
EMRE3EUKG4062380	p0	chr09	displaced_by_closer_p0_gene
EMRE3EUKG4062371	p0	chr09	displaced_by_closer_p0_gene
EMRE3EUKG4062355	p0	chr09	displaced_by_closer_p0_gene
EMRE3EUKG4062347	p0	chr09	displaced_by_closer_p0_gene
EMRE3EUKG4062345	p0	chr09	displaced_by_closer_p0_gene
EMRE3EUKG4062336	p0	chr09	displaced_by_closer_p0_gene
EMRE3EUKG4062325	p0	chr09	displaced_by_closer_p0_gene
EMRE3EUKG4062317	p0	chr09	displaced_by_closer_p0_gene
EMRE3EUKG4062316	p0	chr09	displaced_by_closer_p0_gene
EMRE3EUKG4062299	p0	chr09	displaced_by_closer_p0_gene
EMRE3EUKG4062298	p0	chr09	displaced_by_closer_p0_gene
EMRE3EUKG4062289	p0	chr09	displaced_by_closer_p0_gene
EMRE3EUKG4062285	p0	chr09	displaced_by_closer_p0_gene
EMRE3EUKG4062283	p0	chr09	displaced_by_closer_p0_gene
EMRE3EUKG4062280	p0	chr09	displaced_by_closer_p0_gene
EMRE3EUKG4062259	p0	chr09	displaced_by_closer_p0_gene
EMRE3EUKG4062238	p0	chr09	displaced_by_closer_p0_gene
EMRE3EUKG4062548	p0	chr09	displaced_by_closer_p0_gene
EMRE3EUKG4062546	p0	chr09	displaced_by_closer_p0_gene
EMRE3EUKG4062207	p0	chr09	displaced_by_closer_p0_gene
EMRE3EUKG4062205	p0	chr09	displaced_by_closer_p0_gene
EMRE3EUKG4062203	p0	chr09	displaced_by_closer_p0_gene
EMRE3EUKG4062197	p0	chr09	displaced_by_closer_p0_gene
EMRE3EUKG4062191	p0	chr09	displaced_by_closer_p0_gene
EMRE3EUKG4062187	p0	chr09	displaced_by_closer_p0_gene
EMRE3EUKG4062145	p0	chr09	displaced_by_closer_p0_gene
EMRE3EUKG4062133	p0	chr09	displaced_by_closer_p0_gene
EMRE3EUKG4062130	p0	chr09	displaced_by_closer_p0_gene
EMRE3EUKG4062125	p0	chr09	displaced_by_closer_p0_gene
EMRE3EUKG4062115	p0	chr09	displaced_by_closer_p0_gene
EMRE3EUKG4062054	p0	chr09	displaced_by_closer_p0_gene
EMRE3EUKG4062547	p0	chr09	displaced_by_closer_p0_gene
EMRE3EUKG4062039	p0	chr09	displaced_by_closer_p0_gene
EMRE3EUKG4062034	p0	chr09	displaced_by_closer_p0_gene
EMRE3EUKG4064784	p0	chr10	no_alignment_coverage
EMRE3EUKG4064785	p0	chr10	no_alignment_coverage
EMRE3EUKG4064786	p0	chr10	no_alignment_coverage
EMRE3EUKG4064998	p0	chr10	displaced_by_closer_p0_gene
EMRE3EUKG4064990	p0	chr10	displaced_by_closer_p0_gene
EMRE3EUKG4065010	p0	chr10	displaced_by_closer_p0_gene
EMRE3EUKG4064971	p0	chr10	displaced_by_closer_p0_gene
EMRE3EUKG4064960	p0	chr10	displaced_by_closer_p0_gene
EMRE3EUKG4064952	p0	chr10	displaced_by_closer_p0_gene
EMRE3EUKG4064946	p0	chr10	displaced_by_closer_p0_gene
EMRE3EUKG4065007	p0	chr10	displaced_by_closer_p0_gene
EMRE3EUKG4064909	p0	chr10	displaced_by_closer_p0_gene
EMRE3EUKG4064906	p0	chr10	displaced_by_closer_p0_gene
EMRE3EUKG4064905	p0	chr10	displaced_by_closer_p0_gene
EMRE3EUKG4064881	p0	chr10	displaced_by_closer_p0_gene
EMRE3EUKG4064879	p0	chr10	displaced_by_closer_p0_gene
EMRE3EUKG4064874	p0	chr10	displaced_by_closer_p0_gene
EMRE3EUKG4065012	p0	chr10	displaced_by_closer_p0_gene
EMRE3EUKG4064873	p0	chr10	displaced_by_closer_p0_gene
EMRE3EUKG4064815	p0	chr10	displaced_by_closer_p0_gene
EMRE3EUKG4064762	p0	chr10	displaced_by_closer_p0_gene
EMRE3EUKG4064756	p0	chr10	displaced_by_closer_p0_gene
EMRE3EUKG4064699	p0	chr10	displaced_by_closer_p0_gene
EMRE3EUKG4064693	p0	chr10	displaced_by_closer_p0_gene
EMRE3EUKG4064690	p0	chr10	displaced_by_closer_p0_gene
EMRE3EUKG4064671	p0	chr10	displaced_by_closer_p0_gene
EMRE3EUKG4064670	p0	chr10	displaced_by_closer_p0_gene
EMRE3EUKG4064668	p0	chr10	displaced_by_closer_p0_gene
EMRE3EUKG4064666	p0	chr10	displaced_by_closer_p0_gene
EMRE3EUKG4064607	p0	chr10	displaced_by_closer_p0_gene
EMRE3EUKG4064554	p0	chr10	displaced_by_closer_p0_gene
EMRE3EUKG4064553	p0	chr10	displaced_by_closer_p0_gene
EMRE3EUKG4064546	p0	chr10	displaced_by_closer_p0_gene
EMRE3EUKG4064543	p0	chr10	displaced_by_closer_p0_gene
EMRE3EUKG4064541	p0	chr10	displaced_by_closer_p0_gene
EMRE3EUKG4064535	p0	chr10	displaced_by_closer_p0_gene
EMRE3EUKG4064525	p0	chr10	displaced_by_closer_p0_gene
EMRE3EUKG4064522	p0	chr10	displaced_by_closer_p0_gene
EMRE3EUKG4068525	p0	chr11	no_alignment_coverage
EMRE3EUKG4069008	p0	chr11	displaced_by_closer_p0_gene
EMRE3EUKG4069004	p0	chr11	displaced_by_closer_p0_gene
EMRE3EUKG4069012	p0	chr11	displaced_by_closer_p0_gene
EMRE3EUKG4068961	p0	chr11	displaced_by_closer_p0_gene
EMRE3EUKG4068951	p0	chr11	displaced_by_closer_p0_gene
EMRE3EUKG4068943	p0	chr11	displaced_by_closer_p0_gene
EMRE3EUKG4068938	p0	chr11	displaced_by_closer_p0_gene
EMRE3EUKG4068933	p0	chr11	displaced_by_closer_p0_gene
EMRE3EUKG4068927	p0	chr11	displaced_by_closer_p0_gene
EMRE3EUKG4069015	p0	chr11	displaced_by_closer_p0_gene
EMRE3EUKG4069013	p0	chr11	displaced_by_closer_p0_gene
EMRE3EUKG4068915	p0	chr11	displaced_by_closer_p0_gene
EMRE3EUKG4068909	p0	chr11	displaced_by_closer_p0_gene
EMRE3EUKG4068896	p0	chr11	displaced_by_closer_p0_gene
EMRE3EUKG4068868	p0	chr11	displaced_by_closer_p0_gene
EMRE3EUKG4068831	p0	chr11	displaced_by_closer_p0_gene
EMRE3EUKG4068828	p0	chr11	displaced_by_closer_p0_gene
EMRE3EUKG4068793	p0	chr11	displaced_by_closer_p0_gene
EMRE3EUKG4068788	p0	chr11	displaced_by_closer_p0_gene
EMRE3EUKG4069014	p0	chr11	displaced_by_closer_p0_gene
EMRE3EUKG4069018	p0	chr11	displaced_by_closer_p0_gene
EMRE3EUKG4068734	p0	chr11	displaced_by_closer_p0_gene
EMRE3EUKG4068726	p0	chr11	displaced_by_closer_p0_gene
EMRE3EUKG4068688	p0	chr11	displaced_by_closer_p0_gene
EMRE3EUKG4068673	p0	chr11	displaced_by_closer_p0_gene
EMRE3EUKG4068664	p0	chr11	displaced_by_closer_p0_gene
EMRE3EUKG4069011	p0	chr11	displaced_by_closer_p0_gene
EMRE3EUKG4068661	p0	chr11	displaced_by_closer_p0_gene
EMRE3EUKG4068640	p0	chr11	displaced_by_closer_p0_gene
EMRE3EUKG4068632	p0	chr11	displaced_by_closer_p0_gene
EMRE3EUKG4068592	p0	chr11	displaced_by_closer_p0_gene
EMRE3EUKG4068590	p0	chr11	displaced_by_closer_p0_gene
EMRE3EUKG4069009	p0	chr11	displaced_by_closer_p0_gene
EMRE3EUKG4068583	p0	chr11	displaced_by_closer_p0_gene
EMRE3EUKG4069017	p0	chr11	displaced_by_closer_p0_gene
EMRE3EUKG4068545	p0	chr11	displaced_by_closer_p0_gene
EMRE3EUKG4068540	p0	chr11	displaced_by_closer_p0_gene
EMRE3EUKG4068538	p0	chr11	displaced_by_closer_p0_gene
EMRE3EUKG4065034	p0	chr12	no_alignment_coverage
EMRE3EUKG4065035	p0	chr12	no_alignment_coverage
EMRE3EUKG4065037	p0	chr12	no_alignment_coverage
EMRE3EUKG4065038	p0	chr12	no_alignment_coverage
EMRE3EUKG4065039	p0	chr12	no_alignment_coverage
EMRE3EUKG4065074	p0	chr12	no_alignment_coverage
EMRE3EUKG4065098	p0	chr12	no_alignment_coverage
EMRE3EUKG4065146	p0	chr12	no_alignment_coverage
EMRE3EUKG4065147	p0	chr12	no_alignment_coverage
EMRE3EUKG4065221	p0	chr12	no_alignment_coverage
EMRE3EUKG4065240	p0	chr12	displaced_by_closer_p0_gene
EMRE3EUKG4065264	p0	chr12	displaced_by_closer_p0_gene
EMRE3EUKG4065184	p0	chr12	displaced_by_closer_p0_gene
EMRE3EUKG4065180	p0	chr12	displaced_by_closer_p0_gene
EMRE3EUKG4065178	p0	chr12	displaced_by_closer_p0_gene
EMRE3EUKG4065171	p0	chr12	displaced_by_closer_p0_gene
EMRE3EUKG4065156	p0	chr12	displaced_by_closer_p0_gene
EMRE3EUKG4065134	p0	chr12	displaced_by_closer_p0_gene
EMRE3EUKG4065118	p0	chr12	displaced_by_closer_p0_gene
EMRE3EUKG4065054	p0	chr12	displaced_by_closer_p0_gene
EMRE3EUKG4065029	p0	chr12	displaced_by_closer_p0_gene
EMRE3EUKG4065027	p0	chr12	displaced_by_closer_p0_gene
EMRE3EUKG4067886	p0	chr14	displaced_by_closer_p0_gene
EMRE3EUKG4066643	p0	chr15	displaced_by_closer_p0_gene
EMRE3EUKG4066640	p0	chr15	displaced_by_closer_p0_gene
EMRE3EUKG4066646	p0	chr15	displaced_by_closer_p0_gene
EMRE3EUKG4066645	p0	chr15	displaced_by_closer_p0_gene
EMRE3EUKG4074442	p1	chr01	unclaimed_p1
EMRE3EUKG4073666	p1	chr01	unclaimed_p1
EMRE3EUKG4073698	p1	chr01	unclaimed_p1
EMRE3EUKG4073710	p1	chr01	unclaimed_p1
EMRE3EUKG4073728	p1	chr01	unclaimed_p1
EMRE3EUKG4073749	p1	chr01	unclaimed_p1
EMRE3EUKG4073750	p1	chr01	unclaimed_p1
EMRE3EUKG4073775	p1	chr01	unclaimed_p1
EMRE3EUKG4073786	p1	chr01	unclaimed_p1
EMRE3EUKG4073855	p1	chr01	unclaimed_p1
EMRE3EUKG4073886	p1	chr01	unclaimed_p1
EMRE3EUKG4073912	p1	chr01	unclaimed_p1
EMRE3EUKG4073928	p1	chr01	unclaimed_p1
EMRE3EUKG4073937	p1	chr01	unclaimed_p1
EMRE3EUKG4074441	p1	chr01	unclaimed_p1
EMRE3EUKG4073964	p1	chr01	unclaimed_p1
EMRE3EUKG4073986	p1	chr01	unclaimed_p1
EMRE3EUKG4074011	p1	chr01	unclaimed_p1
EMRE3EUKG4074018	p1	chr01	unclaimed_p1
EMRE3EUKG4074021	p1	chr01	unclaimed_p1
EMRE3EUKG4074023	p1	chr01	unclaimed_p1
EMRE3EUKG4074037	p1	chr01	unclaimed_p1
EMRE3EUKG4074226	p1	chr01	unclaimed_p1
EMRE3EUKG4074247	p1	chr01	unclaimed_p1
EMRE3EUKG4074253	p1	chr01	unclaimed_p1
EMRE3EUKG4074258	p1	chr01	unclaimed_p1
EMRE3EUKG4074440	p1	chr01	unclaimed_p1
EMRE3EUKG4074324	p1	chr01	unclaimed_p1
EMRE3EUKG4074359	p1	chr01	unclaimed_p1
EMRE3EUKG4074362	p1	chr01	unclaimed_p1
EMRE3EUKG4074364	p1	chr01	unclaimed_p1
EMRE3EUKG4074371	p1	chr01	unclaimed_p1
EMRE3EUKG4074382	p1	chr01	unclaimed_p1
EMRE3EUKG4074392	p1	chr01	unclaimed_p1
EMRE3EUKG4074394	p1	chr01	unclaimed_p1
EMRE3EUKG4074402	p1	chr01	unclaimed_p1
EMRE3EUKG4074435	p1	chr01	unclaimed_p1
EMRE3EUKG4074436	p1	chr01	unclaimed_p1
EMRE3EUKG4072295	p1	chr02	unclaimed_p1
EMRE3EUKG4072299	p1	chr02	unclaimed_p1
EMRE3EUKG4072304	p1	chr02	unclaimed_p1
EMRE3EUKG4072320	p1	chr02	unclaimed_p1
EMRE3EUKG4072332	p1	chr02	unclaimed_p1
EMRE3EUKG4072359	p1	chr02	unclaimed_p1
EMRE3EUKG4072362	p1	chr02	unclaimed_p1
EMRE3EUKG4072373	p1	chr02	unclaimed_p1
EMRE3EUKG4072374	p1	chr02	unclaimed_p1
EMRE3EUKG4072375	p1	chr02	unclaimed_p1
EMRE3EUKG4072378	p1	chr02	unclaimed_p1
EMRE3EUKG4072379	p1	chr02	unclaimed_p1
EMRE3EUKG4072380	p1	chr02	unclaimed_p1
EMRE3EUKG4072504	p1	chr02	unclaimed_p1
EMRE3EUKG4072517	p1	chr02	unclaimed_p1
EMRE3EUKG4072529	p1	chr02	unclaimed_p1
EMRE3EUKG4072537	p1	chr02	unclaimed_p1
EMRE3EUKG4072538	p1	chr02	unclaimed_p1
EMRE3EUKG4072562	p1	chr02	unclaimed_p1
EMRE3EUKG4072566	p1	chr02	unclaimed_p1
EMRE3EUKG4072567	p1	chr02	unclaimed_p1
EMRE3EUKG4072590	p1	chr02	unclaimed_p1
EMRE3EUKG4072661	p1	chr02	unclaimed_p1
EMRE3EUKG4072690	p1	chr02	unclaimed_p1
EMRE3EUKG4072708	p1	chr02	unclaimed_p1
EMRE3EUKG4072960	p1	chr02	unclaimed_p1
EMRE3EUKG4072788	p1	chr02	unclaimed_p1
EMRE3EUKG4072801	p1	chr02	unclaimed_p1
EMRE3EUKG4072822	p1	chr02	unclaimed_p1
EMRE3EUKG4072855	p1	chr02	unclaimed_p1
EMRE3EUKG4072961	p1	chr02	unclaimed_p1
EMRE3EUKG4072860	p1	chr02	unclaimed_p1
EMRE3EUKG4072896	p1	chr02	unclaimed_p1
EMRE3EUKG4072924	p1	chr02	unclaimed_p1
EMRE3EUKG4072935	p1	chr02	unclaimed_p1
EMRE3EUKG4072938	p1	chr02	unclaimed_p1
EMRE3EUKG4073006	p1	chr03	unclaimed_p1
EMRE3EUKG4073028	p1	chr03	unclaimed_p1
EMRE3EUKG4073032	p1	chr03	unclaimed_p1
EMRE3EUKG4073045	p1	chr03	unclaimed_p1
EMRE3EUKG4073068	p1	chr03	unclaimed_p1
EMRE3EUKG4073101	p1	chr03	unclaimed_p1
EMRE3EUKG4073106	p1	chr03	unclaimed_p1
EMRE3EUKG4073107	p1	chr03	unclaimed_p1
EMRE3EUKG4073108	p1	chr03	unclaimed_p1
EMRE3EUKG4073111	p1	chr03	unclaimed_p1
EMRE3EUKG4073128	p1	chr03	unclaimed_p1
EMRE3EUKG4073291	p1	chr03	unclaimed_p1
EMRE3EUKG4073301	p1	chr03	unclaimed_p1
EMRE3EUKG4073305	p1	chr03	unclaimed_p1
EMRE3EUKG4073320	p1	chr03	unclaimed_p1
EMRE3EUKG4073346	p1	chr03	unclaimed_p1
EMRE3EUKG4073360	p1	chr03	unclaimed_p1
EMRE3EUKG4073413	p1	chr03	unclaimed_p1
EMRE3EUKG4073428	p1	chr03	unclaimed_p1
EMRE3EUKG4073431	p1	chr03	unclaimed_p1
EMRE3EUKG4073433	p1	chr03	unclaimed_p1
EMRE3EUKG4073436	p1	chr03	unclaimed_p1
EMRE3EUKG4073609	p1	chr03	unclaimed_p1
EMRE3EUKG4073460	p1	chr03	unclaimed_p1
EMRE3EUKG4073461	p1	chr03	unclaimed_p1
EMRE3EUKG4073469	p1	chr03	unclaimed_p1
EMRE3EUKG4073470	p1	chr03	unclaimed_p1
EMRE3EUKG4073489	p1	chr03	unclaimed_p1
EMRE3EUKG4073495	p1	chr03	unclaimed_p1
EMRE3EUKG4073535	p1	chr03	unclaimed_p1
EMRE3EUKG4073613	p1	chr03	unclaimed_p1
EMRE3EUKG4073576	p1	chr03	unclaimed_p1
EMRE3EUKG4073594	p1	chr03	unclaimed_p1
EMRE3EUKG4073598	p1	chr03	unclaimed_p1
EMRE3EUKG4069584	p1	chr04	unclaimed_p1
EMRE3EUKG4069074	p1	chr04	unclaimed_p1
EMRE3EUKG4069113	p1	chr04	unclaimed_p1
EMRE3EUKG4069120	p1	chr04	unclaimed_p1
EMRE3EUKG4069130	p1	chr04	unclaimed_p1
EMRE3EUKG4069167	p1	chr04	unclaimed_p1
EMRE3EUKG4069177	p1	chr04	unclaimed_p1
EMRE3EUKG4069178	p1	chr04	unclaimed_p1
EMRE3EUKG4069197	p1	chr04	unclaimed_p1
EMRE3EUKG4069200	p1	chr04	unclaimed_p1
EMRE3EUKG4069205	p1	chr04	unclaimed_p1
EMRE3EUKG4069207	p1	chr04	unclaimed_p1
EMRE3EUKG4069224	p1	chr04	unclaimed_p1
EMRE3EUKG4069260	p1	chr04	unclaimed_p1
EMRE3EUKG4069273	p1	chr04	unclaimed_p1
EMRE3EUKG4069281	p1	chr04	unclaimed_p1
EMRE3EUKG4069302	p1	chr04	unclaimed_p1
EMRE3EUKG4069306	p1	chr04	unclaimed_p1
EMRE3EUKG4069322	p1	chr04	unclaimed_p1
EMRE3EUKG4069347	p1	chr04	unclaimed_p1
EMRE3EUKG4069585	p1	chr04	unclaimed_p1
EMRE3EUKG4069583	p1	chr04	unclaimed_p1
EMRE3EUKG4069401	p1	chr04	unclaimed_p1
EMRE3EUKG4069425	p1	chr04	unclaimed_p1
EMRE3EUKG4069445	p1	chr04	unclaimed_p1
EMRE3EUKG4069452	p1	chr04	unclaimed_p1
EMRE3EUKG4069461	p1	chr04	unclaimed_p1
EMRE3EUKG4069464	p1	chr04	unclaimed_p1
EMRE3EUKG4069498	p1	chr04	unclaimed_p1
EMRE3EUKG4069514	p1	chr04	unclaimed_p1
EMRE3EUKG4069515	p1	chr04	unclaimed_p1
EMRE3EUKG4069529	p1	chr04	unclaimed_p1
EMRE3EUKG4069553	p1	chr04	unclaimed_p1
EMRE3EUKG4069567	p1	chr04	unclaimed_p1
EMRE3EUKG4069581	p1	chr04	unclaimed_p1
EMRE3EUKG4070680	p1	chr05	unclaimed_p1
EMRE3EUKG4070697	p1	chr05	unclaimed_p1
EMRE3EUKG4070717	p1	chr05	unclaimed_p1
EMRE3EUKG4070718	p1	chr05	unclaimed_p1
EMRE3EUKG4070719	p1	chr05	unclaimed_p1
EMRE3EUKG4070732	p1	chr05	unclaimed_p1
EMRE3EUKG4070734	p1	chr05	unclaimed_p1
EMRE3EUKG4070737	p1	chr05	unclaimed_p1
EMRE3EUKG4070738	p1	chr05	unclaimed_p1
EMRE3EUKG4070792	p1	chr05	unclaimed_p1
EMRE3EUKG4070860	p1	chr05	unclaimed_p1
EMRE3EUKG4070877	p1	chr05	unclaimed_p1
EMRE3EUKG4070883	p1	chr05	unclaimed_p1
EMRE3EUKG4070916	p1	chr05	unclaimed_p1
EMRE3EUKG4070929	p1	chr05	unclaimed_p1
EMRE3EUKG4070942	p1	chr05	unclaimed_p1
EMRE3EUKG4070946	p1	chr05	unclaimed_p1
EMRE3EUKG4070951	p1	chr05	unclaimed_p1
EMRE3EUKG4070972	p1	chr05	unclaimed_p1
EMRE3EUKG4070974	p1	chr05	unclaimed_p1
EMRE3EUKG4070976	p1	chr05	unclaimed_p1
EMRE3EUKG4071006	p1	chr05	unclaimed_p1
EMRE3EUKG4071008	p1	chr05	unclaimed_p1
EMRE3EUKG4071009	p1	chr05	unclaimed_p1
EMRE3EUKG4071281	p1	chr05	unclaimed_p1
EMRE3EUKG4071010	p1	chr05	unclaimed_p1
EMRE3EUKG4071035	p1	chr05	unclaimed_p1
EMRE3EUKG4071049	p1	chr05	unclaimed_p1
EMRE3EUKG4071280	p1	chr05	unclaimed_p1
EMRE3EUKG4071104	p1	chr05	unclaimed_p1
EMRE3EUKG4071106	p1	chr05	unclaimed_p1
EMRE3EUKG4071109	p1	chr05	unclaimed_p1
EMRE3EUKG4071117	p1	chr05	unclaimed_p1
EMRE3EUKG4071190	p1	chr05	unclaimed_p1
EMRE3EUKG4071269	p1	chr05	unclaimed_p1
EMRE3EUKG4070646	p1	chr06	unclaimed_p1
EMRE3EUKG4070088	p1	chr06	unclaimed_p1
EMRE3EUKG4070094	p1	chr06	unclaimed_p1
EMRE3EUKG4070112	p1	chr06	unclaimed_p1
EMRE3EUKG4070647	p1	chr06	unclaimed_p1
EMRE3EUKG4070161	p1	chr06	unclaimed_p1
EMRE3EUKG4070643	p1	chr06	unclaimed_p1
EMRE3EUKG4070644	p1	chr06	unclaimed_p1
EMRE3EUKG4070189	p1	chr06	unclaimed_p1
EMRE3EUKG4070192	p1	chr06	unclaimed_p1
EMRE3EUKG4070342	p1	chr06	unclaimed_p1
EMRE3EUKG4070370	p1	chr06	unclaimed_p1
EMRE3EUKG4070402	p1	chr06	unclaimed_p1
EMRE3EUKG4070410	p1	chr06	unclaimed_p1
EMRE3EUKG4070415	p1	chr06	unclaimed_p1
EMRE3EUKG4070447	p1	chr06	unclaimed_p1
EMRE3EUKG4070451	p1	chr06	unclaimed_p1
EMRE3EUKG4070457	p1	chr06	unclaimed_p1
EMRE3EUKG4070487	p1	chr06	unclaimed_p1
EMRE3EUKG4070491	p1	chr06	unclaimed_p1
EMRE3EUKG4070538	p1	chr06	unclaimed_p1
EMRE3EUKG4070549	p1	chr06	unclaimed_p1
EMRE3EUKG4070552	p1	chr06	unclaimed_p1
EMRE3EUKG4070558	p1	chr06	unclaimed_p1
EMRE3EUKG4070559	p1	chr06	unclaimed_p1
EMRE3EUKG4070570	p1	chr06	unclaimed_p1
EMRE3EUKG4070571	p1	chr06	unclaimed_p1
EMRE3EUKG4070576	p1	chr06	unclaimed_p1
EMRE3EUKG4070598	p1	chr06	unclaimed_p1
EMRE3EUKG4070617	p1	chr06	unclaimed_p1
EMRE3EUKG4070642	p1	chr06	unclaimed_p1
EMRE3EUKG4075233	p1	chr07	unclaimed_p1
EMRE3EUKG4075244	p1	chr07	unclaimed_p1
EMRE3EUKG4075247	p1	chr07	unclaimed_p1
EMRE3EUKG4075263	p1	chr07	unclaimed_p1
EMRE3EUKG4075271	p1	chr07	unclaimed_p1
EMRE3EUKG4075275	p1	chr07	unclaimed_p1
EMRE3EUKG4075362	p1	chr07	unclaimed_p1
EMRE3EUKG4075381	p1	chr07	unclaimed_p1
EMRE3EUKG4075385	p1	chr07	unclaimed_p1
EMRE3EUKG4075386	p1	chr07	unclaimed_p1
EMRE3EUKG4075387	p1	chr07	unclaimed_p1
EMRE3EUKG4075389	p1	chr07	unclaimed_p1
EMRE3EUKG4075390	p1	chr07	unclaimed_p1
EMRE3EUKG4075391	p1	chr07	unclaimed_p1
EMRE3EUKG4075393	p1	chr07	unclaimed_p1
EMRE3EUKG4075396	p1	chr07	unclaimed_p1
EMRE3EUKG4075482	p1	chr07	unclaimed_p1
EMRE3EUKG4075483	p1	chr07	unclaimed_p1
EMRE3EUKG4075494	p1	chr07	unclaimed_p1
EMRE3EUKG4075504	p1	chr07	unclaimed_p1
EMRE3EUKG4075505	p1	chr07	unclaimed_p1
EMRE3EUKG4075520	p1	chr07	unclaimed_p1
EMRE3EUKG4075550	p1	chr07	unclaimed_p1
EMRE3EUKG4075563	p1	chr07	unclaimed_p1
EMRE3EUKG4075564	p1	chr07	unclaimed_p1
EMRE3EUKG4075576	p1	chr07	unclaimed_p1
EMRE3EUKG4075589	p1	chr07	unclaimed_p1
EMRE3EUKG4075602	p1	chr07	unclaimed_p1
EMRE3EUKG4075773	p1	chr07	unclaimed_p1
EMRE3EUKG4075623	p1	chr07	unclaimed_p1
EMRE3EUKG4075632	p1	chr07	unclaimed_p1
EMRE3EUKG4075637	p1	chr07	unclaimed_p1
EMRE3EUKG4075639	p1	chr07	unclaimed_p1
EMRE3EUKG4075649	p1	chr07	unclaimed_p1
EMRE3EUKG4075774	p1	chr07	unclaimed_p1
EMRE3EUKG4075664	p1	chr07	unclaimed_p1
EMRE3EUKG4075701	p1	chr07	unclaimed_p1
EMRE3EUKG4075713	p1	chr07	unclaimed_p1
EMRE3EUKG4075728	p1	chr07	unclaimed_p1
EMRE3EUKG4075740	p1	chr07	unclaimed_p1
EMRE3EUKG4075745	p1	chr07	unclaimed_p1
EMRE3EUKG4075751	p1	chr07	unclaimed_p1
EMRE3EUKG4075772	p1	chr07	unclaimed_p1
EMRE3EUKG4069606	p1	chr08	unclaimed_p1
EMRE3EUKG4069607	p1	chr08	unclaimed_p1
EMRE3EUKG4069608	p1	chr08	unclaimed_p1
EMRE3EUKG4069609	p1	chr08	unclaimed_p1
EMRE3EUKG4069610	p1	chr08	unclaimed_p1
EMRE3EUKG4069611	p1	chr08	unclaimed_p1
EMRE3EUKG4069612	p1	chr08	unclaimed_p1
EMRE3EUKG4070059	p1	chr08	unclaimed_p1
EMRE3EUKG4069646	p1	chr08	unclaimed_p1
EMRE3EUKG4069711	p1	chr08	unclaimed_p1
EMRE3EUKG4069769	p1	chr08	unclaimed_p1
EMRE3EUKG4069770	p1	chr08	unclaimed_p1
EMRE3EUKG4069796	p1	chr08	unclaimed_p1
EMRE3EUKG4069807	p1	chr08	unclaimed_p1
EMRE3EUKG4069818	p1	chr08	unclaimed_p1
EMRE3EUKG4069819	p1	chr08	unclaimed_p1
EMRE3EUKG4069842	p1	chr08	unclaimed_p1
EMRE3EUKG4069854	p1	chr08	unclaimed_p1
EMRE3EUKG4069855	p1	chr08	unclaimed_p1
EMRE3EUKG4069860	p1	chr08	unclaimed_p1
EMRE3EUKG4069936	p1	chr08	unclaimed_p1
EMRE3EUKG4069942	p1	chr08	unclaimed_p1
EMRE3EUKG4069951	p1	chr08	unclaimed_p1
EMRE3EUKG4069952	p1	chr08	unclaimed_p1
EMRE3EUKG4069980	p1	chr08	unclaimed_p1
EMRE3EUKG4070022	p1	chr08	unclaimed_p1
EMRE3EUKG4070028	p1	chr08	unclaimed_p1
EMRE3EUKG4071774	p1	chr09	unclaimed_p1
EMRE3EUKG4071778	p1	chr09	unclaimed_p1
EMRE3EUKG4071782	p1	chr09	unclaimed_p1
EMRE3EUKG4071783	p1	chr09	unclaimed_p1
EMRE3EUKG4071800	p1	chr09	unclaimed_p1
EMRE3EUKG4071801	p1	chr09	unclaimed_p1
EMRE3EUKG4071802	p1	chr09	unclaimed_p1
EMRE3EUKG4071804	p1	chr09	unclaimed_p1
EMRE3EUKG4071805	p1	chr09	unclaimed_p1
EMRE3EUKG4071807	p1	chr09	unclaimed_p1
EMRE3EUKG4071808	p1	chr09	unclaimed_p1
EMRE3EUKG4071827	p1	chr09	unclaimed_p1
EMRE3EUKG4071866	p1	chr09	unclaimed_p1
EMRE3EUKG4071867	p1	chr09	unclaimed_p1
EMRE3EUKG4071889	p1	chr09	unclaimed_p1
EMRE3EUKG4071927	p1	chr09	unclaimed_p1
EMRE3EUKG4071928	p1	chr09	unclaimed_p1
EMRE3EUKG4071940	p1	chr09	unclaimed_p1
EMRE3EUKG4071943	p1	chr09	unclaimed_p1
EMRE3EUKG4071946	p1	chr09	unclaimed_p1
EMRE3EUKG4071950	p1	chr09	unclaimed_p1
EMRE3EUKG4071961	p1	chr09	unclaimed_p1
EMRE3EUKG4071987	p1	chr09	unclaimed_p1
EMRE3EUKG4071988	p1	chr09	unclaimed_p1
EMRE3EUKG4072285	p1	chr09	unclaimed_p1
EMRE3EUKG4072019	p1	chr09	unclaimed_p1
EMRE3EUKG4072034	p1	chr09	unclaimed_p1
EMRE3EUKG4072084	p1	chr09	unclaimed_p1
EMRE3EUKG4072086	p1	chr09	unclaimed_p1
EMRE3EUKG4072088	p1	chr09	unclaimed_p1
EMRE3EUKG4072091	p1	chr09	unclaimed_p1
EMRE3EUKG4072093	p1	chr09	unclaimed_p1
EMRE3EUKG4072111	p1	chr09	unclaimed_p1
EMRE3EUKG4072122	p1	chr09	unclaimed_p1
EMRE3EUKG4072140	p1	chr09	unclaimed_p1
EMRE3EUKG4072144	p1	chr09	unclaimed_p1
EMRE3EUKG4072155	p1	chr09	unclaimed_p1
EMRE3EUKG4072161	p1	chr09	unclaimed_p1
EMRE3EUKG4072168	p1	chr09	unclaimed_p1
EMRE3EUKG4072284	p1	chr09	unclaimed_p1
EMRE3EUKG4072231	p1	chr09	unclaimed_p1
EMRE3EUKG4072241	p1	chr09	unclaimed_p1
EMRE3EUKG4072245	p1	chr09	unclaimed_p1
EMRE3EUKG4072274	p1	chr09	unclaimed_p1
EMRE3EUKG4071286	p1	chr10	unclaimed_p1
EMRE3EUKG4071291	p1	chr10	unclaimed_p1
EMRE3EUKG4071292	p1	chr10	unclaimed_p1
EMRE3EUKG4071321	p1	chr10	unclaimed_p1
EMRE3EUKG4071326	p1	chr10	unclaimed_p1
EMRE3EUKG4071327	p1	chr10	unclaimed_p1
EMRE3EUKG4071329	p1	chr10	unclaimed_p1
EMRE3EUKG4071347	p1	chr10	unclaimed_p1
EMRE3EUKG4071361	p1	chr10	unclaimed_p1
EMRE3EUKG4071363	p1	chr10	unclaimed_p1
EMRE3EUKG4071382	p1	chr10	unclaimed_p1
EMRE3EUKG4071386	p1	chr10	unclaimed_p1
EMRE3EUKG4071389	p1	chr10	unclaimed_p1
EMRE3EUKG4071393	p1	chr10	unclaimed_p1
EMRE3EUKG4071470	p1	chr10	unclaimed_p1
EMRE3EUKG4071771	p1	chr10	unclaimed_p1
EMRE3EUKG4071770	p1	chr10	unclaimed_p1
EMRE3EUKG4071523	p1	chr10	unclaimed_p1
EMRE3EUKG4071524	p1	chr10	unclaimed_p1
EMRE3EUKG4071545	p1	chr10	unclaimed_p1
EMRE3EUKG4071572	p1	chr10	unclaimed_p1
EMRE3EUKG4071578	p1	chr10	unclaimed_p1
EMRE3EUKG4071585	p1	chr10	unclaimed_p1
EMRE3EUKG4071603	p1	chr10	unclaimed_p1
EMRE3EUKG4071608	p1	chr10	unclaimed_p1
EMRE3EUKG4071642	p1	chr10	unclaimed_p1
EMRE3EUKG4071643	p1	chr10	unclaimed_p1
EMRE3EUKG4071644	p1	chr10	unclaimed_p1
EMRE3EUKG4071697	p1	chr10	unclaimed_p1
EMRE3EUKG4071726	p1	chr10	unclaimed_p1
EMRE3EUKG4071731	p1	chr10	unclaimed_p1
EMRE3EUKG4071732	p1	chr10	unclaimed_p1
EMRE3EUKG4071733	p1	chr10	unclaimed_p1
EMRE3EUKG4071740	p1	chr10	unclaimed_p1
EMRE3EUKG4071754	p1	chr10	unclaimed_p1
EMRE3EUKG4074483	p1	chr11	unclaimed_p1
EMRE3EUKG4074484	p1	chr11	unclaimed_p1
EMRE3EUKG4074486	p1	chr11	unclaimed_p1
EMRE3EUKG4074493	p1	chr11	unclaimed_p1
EMRE3EUKG4074499	p1	chr11	unclaimed_p1
EMRE3EUKG4074501	p1	chr11	unclaimed_p1
EMRE3EUKG4074966	p1	chr11	unclaimed_p1
EMRE3EUKG4074564	p1	chr11	unclaimed_p1
EMRE3EUKG4074571	p1	chr11	unclaimed_p1
EMRE3EUKG4074577	p1	chr11	unclaimed_p1
EMRE3EUKG4074636	p1	chr11	unclaimed_p1
EMRE3EUKG4074965	p1	chr11	unclaimed_p1
EMRE3EUKG4074688	p1	chr11	unclaimed_p1
EMRE3EUKG4074725	p1	chr11	unclaimed_p1
EMRE3EUKG4074762	p1	chr11	unclaimed_p1
EMRE3EUKG4074776	p1	chr11	unclaimed_p1
EMRE3EUKG4074809	p1	chr11	unclaimed_p1
EMRE3EUKG4074837	p1	chr11	unclaimed_p1
EMRE3EUKG4074846	p1	chr11	unclaimed_p1
EMRE3EUKG4074847	p1	chr11	unclaimed_p1
EMRE3EUKG4074850	p1	chr11	unclaimed_p1
EMRE3EUKG4074851	p1	chr11	unclaimed_p1
EMRE3EUKG4074967	p1	chr11	unclaimed_p1
EMRE3EUKG4074857	p1	chr11	unclaimed_p1
EMRE3EUKG4074862	p1	chr11	unclaimed_p1
EMRE3EUKG4074863	p1	chr11	unclaimed_p1
EMRE3EUKG4074898	p1	chr11	unclaimed_p1
EMRE3EUKG4074911	p1	chr11	unclaimed_p1
EMRE3EUKG4074928	p1	chr11	unclaimed_p1
EMRE3EUKG4074943	p1	chr11	unclaimed_p1
EMRE3EUKG4074958	p1	chr11	unclaimed_p1
EMRE3EUKG4074961	p1	chr11	unclaimed_p1
EMRE3EUKG4075021	p1	chr12	unclaimed_p1
EMRE3EUKG4075039	p1	chr12	unclaimed_p1
EMRE3EUKG4075048	p1	chr12	unclaimed_p1
EMRE3EUKG4075082	p1	chr12	unclaimed_p1
EMRE3EUKG4075091	p1	chr12	unclaimed_p1
EMRE3EUKG4075211	p1	chr12	unclaimed_p1
EMRE3EUKG4075161	p1	chr12	unclaimed_p1
EMRE3EUKG4075164	p1	chr12	unclaimed_p1
EMRE3EUKG4075181	p1	chr12	unclaimed_p1
EMRE3EUKG4075182	p1	chr12	unclaimed_p1
EMRE3EUKG4075184	p1	chr12	unclaimed_p1
EMRE3EUKG4075202	p1	chr12	unclaimed_p1
EMRE3EUKG4075209	p1	chr12	unclaimed_p1
EMRE3EUKG4075213	p1	chr14	unclaimed_p1
EMRE3EUKG4074455	p1	chr15	unclaimed_p1
