## Supplementary File 1 for "Multiomics dissection of the CO_2_-dependent fast growth of *Picochlorum celeri*": curated_gene_names.tsv

gene_id	display_name
GENE4070916	Carbonic anhydrase II
GENE4067678	Carbonic anhydrase 3
GENE4070840	Carbonic anhydrase 3
GENE4067120	Carbonic anhydrase 4
GENE4069480	Carbonic anhydrase 4
GENE4066652	Carbonic anhydrase 7
GENE4069023	Carbonic anhydrase 7
GENE4068506	Glutamine synthetase 2, chloroplastic
GENE4065958	Glutamine synthetase 1, cytosolic
GENE4062926	Glutamate synthase [NADH]
