## Supplementary File 1 for "Multiomics dissection of the CO_2_-dependent fast growth of *Picochlorum celeri*": transcript_protein_correlations.tsv

Comparison	Condition	Genes	Spearman rho	Pearson r (log10)	R squared	Pearson r
Condition-mean abundance	high CO2	5911	0.4252815292401166	0.4447354821040467	0.1977896490423188
Condition-mean abundance	air	5911	0.364403557959671	0.3796449093799987	0.1441302572181474
Air/high CO2 change		5982	0.04815785711362557		0.004915210593175742	0.0701085629090751
